# Reducing individual differences in task fMRI with OGRE (One-step General Registration and Extraction) preprocessing

**DOI:** 10.1101/2023.09.19.558290

**Authors:** Mark P. McAvoy, Lei Liu, Ruiwen Zhou, Benjamin A. Philip

## Abstract

Volumetric analysis methods continue to enjoy great popularity in the analysis of task-related functional MRI (fMRI) data. Among these methods, the software package FSL (FMRIB, Oxford, UK) is omnipresent throughout the field. However, it remains unknown what advantages might be gained by integrating FSL with alternative preprocessing tools. Here we developed the One-step General Registration and Extraction (OGRE) pipeline to apply FreeSurfer brain extraction for simultaneous registration and motion correction (“one-step resampling”), for FSL volumetric analysis of fMRI data. We compared three preprocessing approaches (OGRE, FSL, and fMRIPrep) in a dataset wherein adult human volunteers (N=39) performed a precision drawing task during fMRI scanning. The three approaches produced grossly similar results, but OGRE’s preprocessing led to lower inter-individual variability across the brain and greater detected activation in primary motor cortex contralateral to movement. This demonstrates that FreeSurfer tools and one-step resampling can improve FSL’s volumetric analysis of fMRI data. The OGRE pipeline provides an off-the-shelf method to apply FreeSurfer-based brain extraction and one-step resampling of motion correction and registration for FSL analysis of task fMRI data.
