## Supplementary Table 1 for "Reducing individual differences in task fMRI with OGRE (One-step General Registration and Extraction) preprocessing"

### Sheet: Sheet1
ROI#	Hemisphere	Network	Coords_1	Coords_2	Coords_3	Condition	FSL	OGRE	fMRIprep	FSL_OGRE	FSL_OGRE_p	FMP_OGRE	FMP_OGRE_p	FMP_FSL	FMP_FSL_p
	left	unassigned	-56.16	-44.76	-24.23	draw-RH	1.5356	1.15976	1.12443	0.375832	0.0533153	-0.0353392	0.82888	-0.411171	1.50255e-05
	left	unassigned	-24.66	-97.84	-12.33	draw-RH	0.992973	1.02884	1.06684	-0.0358707	0.721368	0.0379923	0.687944	0.073863	0.304013
	right	unassigned	8.13	41.12	-24.31	draw-RH	1.25827	1.19933	0.793238	0.0589338	0.689537	-0.406095	0.00675457	-0.465029	0.00119873
	right	unassigned	26.68	-97.3	-13.49	draw-RH	2.2713	1.83048	2.54049	0.440816	0.00557036	0.710008	0.000425319	0.269192	0.121027
	right	unassigned	48.52	-2.85	-38.49	draw-RH	0.853868	1.0394	0.731872	-0.185535	0.246014	-0.30753	0.0373346	-0.121996	0.195863
	right	unassigned	51.79	-34.17	-27.23	draw-RH	0.783008	0.654672	0.530378	0.128336	0.292332	-0.124294	0.203624	-0.252631	0.00834867
	right	unassigned	55.18	-30.8	-16.93	draw-RH	0.374654	1.09655	0.295285	-0.721896	1.30688e-09	-0.801265	1.9269e-12	-0.0793687	0.0607287
	left	unassigned	-57.97	-25.69	-14.73	draw-RH	0.349096	0.412767	0.319763	-0.0636712	0.24744	-0.0930044	0.0517923	-0.0293332	0.323706
	right	unassigned	64.6	-24.41	-18.57	draw-RH	0.549357	0.551756	0.441644	-0.00239887	0.972755	-0.110112	0.0726063	-0.107713	0.0126186
	left	unassigned	-50.06	-7.09	-39.24	draw-RH	0.832506	1.08145	0.961386	-0.248943	0.122976	-0.120063	0.452861	0.128879	0.159244
	right	unassigned	33.55	38.46	-12.03	draw-RH	0.527176	0.672191	0.495922	-0.145015	0.033797	-0.176268	0.0247853	-0.0312534	0.372144
	left	unassigned	-46.68	-50.91	-20.91	draw-RH	0.888789	0.861824	0.821508	0.026965	0.755647	-0.040316	0.608829	-0.067281	0.290541
	left	SomatomotorDorsal	-7.12	-52.22	60.71	draw-RH	0.74373	0.381566	0.587635	0.362164	2.97144e-10	0.206069	5.24235e-06	-0.156095	0.0106469
	right	SomatomotorDorsal	0.05	-14.53	46.74	draw-RH	0.674886	0.469873	0.858646	0.205013	3.51165e-06	0.388773	4.63307e-11	0.183761	0.000527611
	left	SomatomotorDorsal	-53.52	-22.54	43.1	draw-RH	0.695492	0.458179	0.619667	0.237313	2.1408e-06	0.161488	0.000217446	-0.0758251	0.0889779
	left	SomatomotorDorsal	-45.1	-31.85	46.63	draw-RH	0.615984	0.39427	0.687259	0.221715	7.70331e-07	0.292989	5.11067e-09	0.0712748	0.0715359
	left	SomatomotorDorsal	-39.63	-19.04	54.21	draw-RH	0.763324	0.51901	0.760297	0.244315	8.80484e-05	0.241287	3.31345e-05	-0.00302744	0.951971
	left	SomatomotorDorsal	-38.28	-27.17	69.45	draw-RH	1.47392	1.07878	1.36285	0.395136	0.0496695	0.284071	0.145426	-0.111065	0.455687
	left	SomatomotorDorsal	-38.24	-14.57	68.72	draw-RH	2.09739	1.39114	2.45577	0.706249	4.76526e-05	1.06463	2.55757e-05	0.358385	0.172177
	left	SomatomotorDorsal	-29.1	-43	60.66	draw-RH	0.566335	0.382854	0.504574	0.183482	0.00124789	0.12172	0.0593767	-0.0617612	0.39072
	left	SomatomotorDorsal	-22.5	-30.1	72.44	draw-RH	0.624364	0.413198	0.635944	0.211166	0.000143024	0.222746	0.00230015	0.01158	0.883116
	left	SomatomotorDorsal	-20.66	-31.33	60.85	draw-RH	0.458055	0.402227	0.548493	0.0558278	0.025783	0.146266	0.000975906	0.0904385	0.0231391
	left	SomatomotorDorsal	-16.25	-45.8	73.22	draw-RH	0.927283	0.613777	0.57553	0.313506	6.94231e-05	-0.0382474	0.583978	-0.351753	6.08738e-05
	left	SomatomotorDorsal	-13.74	-17.95	39.84	draw-RH	0.361527	0.262989	0.42863	0.098538	0.000294088	0.165641	7.62302e-08	0.0671028	0.000909388
	left	SomatomotorDorsal	-12.96	-17.34	74.66	draw-RH	0.598374	0.412446	0.626208	0.185928	0.000444479	0.213762	1.06238e-05	0.0278338	0.609468
	left	SomatomotorDorsal	-6.9	-20.59	65.21	draw-RH	0.324156	0.256945	0.357092	0.0672107	0.019154	0.100147	0.00117512	0.0329361	0.29934
	left	SomatomotorDorsal	-6.79	-33.09	72.27	draw-RH	0.697926	0.332055	0.57531	0.365872	9.64276e-09	0.243255	1.85597e-06	-0.122616	0.0778154
	right	SomatomotorDorsal	2.4	-27.94	60.15	draw-RH	0.493042	0.398712	0.613502	0.0943304	0.00277433	0.214791	3.93132e-09	0.12046	0.00151826
	right	SomatomotorDorsal	3.45	-17.44	58.45	draw-RH	0.509393	0.423799	0.696833	0.0855948	0.0297405	0.273034	9.25038e-08	0.187439	1.45543e-05
	right	SomatomotorDorsal	9.5	-1.84	44.73	draw-RH	0.43221	0.34226	0.499081	0.0899497	0.00995207	0.156821	9.44215e-05	0.0668718	0.0573039
	right	SomatomotorDorsal	9.94	-45.52	72.63	draw-RH	1.40664	0.874077	1.76982	0.532564	9.54006e-06	0.89574	4.82794e-11	0.363176	0.0424679
	right	SomatomotorDorsal	10.09	-17.1	74.14	draw-RH	0.539089	0.332318	0.593272	0.206771	0.000248048	0.260955	7.59692e-07	0.0541834	0.430531
	right	SomatomotorDorsal	13.19	-32.82	74.98	draw-RH	0.768268	0.480357	0.522177	0.287911	7.16374e-05	0.0418202	0.460094	-0.246091	0.00467329
	right	SomatomotorDorsal	20.21	-28.8	59.8	draw-RH	0.414391	0.335933	0.483808	0.078458	0.00351296	0.147875	1.15138e-07	0.069417	0.000662183
	right	SomatomotorDorsal	22.45	-42.29	68.99	draw-RH	0.629841	0.412144	0.421824	0.217697	4.12289e-08	0.00967996	0.813222	-0.208017	2.09214e-05
	right	SomatomotorDorsal	28.88	-16.95	70.55	draw-RH	0.736353	0.47838	0.607639	0.257973	1.93096e-06	0.12926	0.00382168	-0.128713	0.0278233
	right	SomatomotorDorsal	28.54	-39.24	59.17	draw-RH	0.35912	0.274409	0.412698	0.0847104	0.00607985	0.138289	1.29361e-06	0.0535788	0.155712
	right	SomatomotorDorsal	37.74	-17.3	45.01	draw-RH	0.531813	0.413137	0.683189	0.118676	0.00110674	0.270053	6.19824e-09	0.151377	6.91079e-06
	right	SomatomotorDorsal	42.14	-20.24	54.59	draw-RH	0.499077	0.362639	0.564452	0.136438	3.19543e-06	0.201813	1.36969e-06	0.0653751	0.0816905
	right	SomatomotorDorsal	44.34	-7.55	56.98	draw-RH	0.720125	5.13457	0.797374	-4.41444	0	-4.33719	0	0.0772498	0.221711
	right	SomatomotorDorsal	47.21	-29.75	48.7	draw-RH	0.531325	0.376554	0.626792	0.154772	0.00165094	0.250238	4.66781e-06	0.0954666	0.0684605
	right	SomatomotorDorsal	50.24	-20.37	41.74	draw-RH	0.523806	0.315452	0.543782	0.208354	1.90242e-08	0.22833	4.07313e-09	0.0199759	0.483145
	right	SomatomotorDorsal	19.33	-7.71	63.88	draw-RH	0.415668	0.36267	0.41007	0.0529975	0.267193	0.0473997	0.28737	-0.00559778	0.89589
	right	SomatomotorDorsal	54.22	-27.83	33.64	draw-RH	0.516094	0.415698	0.540247	0.100396	0.0073935	0.12455	0.000239533	0.0241539	0.564102
	left	SomatomotorLateral	-52.84	-10.23	24.41	draw-RH	0.502839	0.29485	0.528004	0.207988	5.1458e-09	0.233154	7.62971e-10	0.0251652	0.272048
	left	SomatomotorLateral	-49.47	-11.06	34.95	draw-RH	0.630172	0.389574	0.651036	0.240598	1.86636e-10	0.261461	9.90473e-10	0.0208632	0.52379
	right	SomatomotorLateral	36.04	-9.44	13.95	draw-RH	0.318468	0.264203	0.338498	0.0542651	0.0506362	0.0742948	0.0062861	0.0200298	0.202912
	right	SomatomotorLateral	51.14	-5.8	32.42	draw-RH	0.507358	0.32759	0.547417	0.179768	7.42043e-06	0.219827	1.5531e-07	0.0400593	0.0756453
	right	SomatomotorLateral	65.64	-7.88	24.83	draw-RH	0.511379	0.41062	0.461255	0.100759	0.0794342	0.0506356	0.420582	-0.0501238	0.445391
	left	CinguloOpercular	-51.26	8.26	-2.06	draw-RH	0.517745	0.364417	0.524694	0.153327	0.000286581	0.160277	6.41316e-06	0.00694957	0.821851
	left	CinguloOpercular	-44.76	0.1	8.83	draw-RH	0.437297	0.256545	0.419048	0.180753	1.43491e-06	0.162504	3.73881e-06	-0.018249	0.551368
	left	CinguloOpercular	-34.37	3.29	4.19	draw-RH	0.272435	0.198718	0.24006	0.0737173	0.0188097	0.0413425	0.181109	-0.0323748	0.0958188
	left	CinguloOpercular	-16.14	-4.82	70.83	draw-RH	1.02649	0.645111	0.72623	0.381379	1.94252e-07	0.0811191	0.24415	-0.30026	0.000697411
	left	CinguloOpercular	-10.48	-2.1	42.02	draw-RH	0.297517	0.259455	0.370184	0.0380621	0.147795	0.110729	9.25492e-05	0.072667	0.00608515
	left	CinguloOpercular	-5.33	17.8	34.41	draw-RH	0.611977	0.380125	0.630426	0.231852	9.73228e-08	0.250301	4.13903e-09	0.0184487	0.607815
	left	CinguloOpercular	-2.88	2.38	53.21	draw-RH	0.909008	0.507595	1.05925	0.401413	1.06442e-05	0.551651	1.22465e-08	0.150238	0.143867
	right	CinguloOpercular	6.52	7.69	50.58	draw-RH	0.663904	0.335873	0.785325	0.328032	1.45515e-07	0.449452	6.35357e-09	0.121421	0.0776477
	right	CinguloOpercular	13.21	-1.36	69.98	draw-RH	0.407685	0.354692	0.470652	0.052993	0.287358	0.11596	0.0116548	0.0629674	0.193425
	right	CinguloOpercular	35.83	10.32	1.18	draw-RH	0.308986	0.21251	0.286237	0.0964766	0.00580615	0.073727	0.0232656	-0.0227496	0.23872
	right	CinguloOpercular	36.73	0.78	-3.57	draw-RH	0.286039	0.183533	0.290667	0.102506	0.00133896	0.107134	0.000940826	0.00462814	0.795287
	right	CinguloOpercular	49.4	8.32	-1.12	draw-RH	0.458506	0.261891	0.43438	0.196616	1.24897e-05	0.17249	2.32706e-05	-0.0241259	0.471639
	left	CinguloOpercular	-30.12	-27.02	12.2	draw-RH	0.339183	0.240738	0.321387	0.0984449	0.00147068	0.0806492	0.00329233	-0.0177958	0.289737
	right	CinguloOpercular	42.05	-0.39	47.1	draw-RH	0.632247	0.389177	0.688664	0.24307	3.43921e-08	0.299487	1.25277e-07	0.0564171	0.125635
	right	CinguloOpercular	35.91	21.91	2.62	draw-RH	0.490865	0.347911	0.506567	0.142954	0.000301667	0.158656	5.58045e-05	0.0157014	0.518739
	left	CinguloOpercular	-39.12	50.79	17.38	draw-RH	0.62973	0.436054	0.571392	0.193676	0.000507367	0.135338	0.0103188	-0.0583375	0.23756
	right	CinguloOpercular	31.24	32.79	26.39	draw-RH	0.385713	0.27208	0.409266	0.113633	0.000937828	0.137186	7.2676e-05	0.0235528	0.366601
	right	CinguloOpercular	31.07	55.71	14.49	draw-RH	0.664617	0.460553	0.537622	0.204064	0.000133986	0.0770685	0.137572	-0.126995	0.00314695
	right	CinguloOpercular	36.89	32.35	-2.24	draw-RH	0.428844	0.216774	0.331011	0.21207	1.73028e-08	0.114237	0.000707373	-0.097833	6.60833e-05
	left	Auditory	-52.92	-21.83	22.97	draw-RH	0.482636	0.340668	0.451743	0.141969	3.89045e-05	0.111076	0.000692331	-0.0308929	0.429902
	right	Auditory	43.45	-22.93	19.85	draw-RH	0.289461	0.204496	0.314881	0.0849656	0.000943621	0.110386	3.55889e-05	0.0254199	0.292987
	right	Auditory	59.4	-17.34	28.69	draw-RH	0.484162	0.370971	0.613589	0.11319	0.010188	0.242617	8.55301e-05	0.129427	0.0138211
	left	Auditory	-60.48	-25.22	13.82	draw-RH	0.825778	0.529467	0.852544	0.296311	9.51125e-08	0.323077	7.42933e-08	0.0267666	0.549557
	left	Auditory	-55.22	-9.42	11.73	draw-RH	0.477373	0.314124	0.446935	0.163249	1.0589e-06	0.132811	0.000149121	-0.030438	0.378973
	left	Auditory	-49.77	-34.36	25.74	draw-RH	0.397981	0.323692	0.472864	0.0742883	0.0280803	0.149171	0.000354901	0.0748831	0.0130469
	left	Auditory	-49.14	-26.3	5.18	draw-RH	0.331904	0.22333	0.362544	0.108574	0.000199134	0.139214	1.90906e-06	0.0306396	0.13024
	left	Auditory	-38.43	-33.34	16.98	draw-RH	0.455879	0.403274	0.569214	0.0526041	0.206948	0.16594	0.000115016	0.113336	0.000123997
	right	Auditory	31.75	-26.33	12.91	draw-RH	0.28824	0.229021	0.282797	0.0592188	0.034669	0.0537754	0.0230091	-0.00544336	0.69053
	right	Auditory	55.96	-5.03	13.25	draw-RH	0.383009	0.239082	0.300961	0.143927	0.000685812	0.061879	0.0768453	-0.0820479	0.00830726
	right	Auditory	57.88	-15.62	7.49	draw-RH	0.551018	0.349471	0.593384	0.201547	3.53317e-07	0.243913	6.54167e-07	0.0423665	0.21238
	right	Auditory	65.43	-33.2	19.97	draw-RH	0.467566	0.37877	0.58617	0.0887962	0.0261892	0.207401	1.19878e-05	0.118605	0.00425653
	left	DefaultMode	-68.47	-22.66	-15.74	draw-RH	0.460895	0.593165	0.573636	-0.132271	0.140335	-0.0195296	0.820395	0.112741	0.118253
	left	DefaultMode	-68.3	-41.41	-5.14	draw-RH	0.705848	0.829476	1.0265	-0.123627	0.341732	0.197027	0.206527	0.320655	0.00330703
	left	DefaultMode	-57.75	-29.7	-3.94	draw-RH	0.435675	0.300613	0.408979	0.135062	5.95479e-06	0.108366	0.000222319	-0.0266955	0.358714
	left	DefaultMode	-55.72	-12.96	-10.24	draw-RH	0.278658	0.236784	0.291137	0.0418745	0.132434	0.0543531	0.0358516	0.0124786	0.482914
	left	DefaultMode	-52.89	2.55	-27.06	draw-RH	0.307555	0.304202	0.278715	0.00335323	0.945162	-0.0254869	0.568245	-0.0288401	0.288163
	left	DefaultMode	-49.3	-42.15	0.83	draw-RH	0.334306	0.223202	0.313943	0.111105	4.83164e-05	0.0907409	0.00624948	-0.0203637	0.547644
	left	DefaultMode	-45.79	-60.69	20.85	draw-RH	0.513899	0.289816	0.566402	0.224082	2.30796e-08	0.276586	1.08681e-06	0.0525035	0.273024
	left	DefaultMode	-46.17	31.26	-13.03	draw-RH	0.556624	0.422603	0.458796	0.134021	0.103619	0.0361925	0.61227	-0.0978281	0.0552589
	left	DefaultMode	-44.45	-64.64	34.78	draw-RH	0.389883	0.270096	0.434406	0.119787	5.99214e-05	0.164311	1.46101e-05	0.0445236	0.201139
	left	DefaultMode	-43.58	11.99	-34.15	draw-RH	0.345329	0.404764	0.362387	-0.0594352	0.254476	-0.0423768	0.454519	0.0170583	0.568302
	left	DefaultMode	-40.5	-75.27	25.8	draw-RH	0.582991	0.412225	0.486185	0.170766	1.22463e-05	0.0739601	0.0614131	-0.0968061	0.00480933
	left	DefaultMode	-39.05	-74.95	43.72	draw-RH	0.753192	0.472954	0.734546	0.280238	0.000322024	0.261592	0.000845855	-0.0186467	0.793393
	left	DefaultMode	-35.36	19.86	50.8	draw-RH	0.644078	0.378898	0.495002	0.265179	2.02498e-10	0.116104	0.00469104	-0.149076	0.000945763
	left	DefaultMode	-19.78	45.07	39.48	draw-RH	0.47446	0.280369	0.406426	0.194091	6.98447e-06	0.126057	0.00102433	-0.0680343	0.0573871
	left	DefaultMode	-20.16	63.65	19.39	draw-RH	0.857946	0.408011	0.821371	0.449934	9.79601e-06	0.413359	2.62575e-05	-0.0365749	0.577875
	left	DefaultMode	-17.65	63.19	-9.17	draw-RH	1.29015	0.836487	1.04097	0.453662	0.00307573	0.204478	0.161343	-0.249184	0.0374378
	left	DefaultMode	-16.4	28.52	53.05	draw-RH	0.330973	0.212006	0.273058	0.118967	0.00103932	0.0610523	0.044334	-0.0579147	0.0609441
	left	DefaultMode	-12.6	-39.64	0.93	draw-RH	0.523225	0.36067	0.508284	0.162555	0.000286559	0.147614	0.00196372	-0.0149412	0.556006
	left	DefaultMode	-11.29	-56.2	15.6	draw-RH	0.340482	0.18145	0.328503	0.159032	9.04357e-07	0.147052	1.02668e-06	-0.0119791	0.463976
	left	DefaultMode	-10.09	39.09	52.29	draw-RH	0.493428	0.376376	0.412095	0.117052	0.0420842	0.0357184	0.501029	-0.0813336	0.148369
	left	DefaultMode	-10.33	54.63	38.71	draw-RH	0.855718	0.491121	0.723851	0.364597	0.00014009	0.23273	0.00722756	-0.131867	0.027704
	left	DefaultMode	-11.06	44.62	7.61	draw-RH	0.342886	0.229944	0.274604	0.112941	0.000875263	0.0446596	0.154489	-0.0682816	0.0286511
	left	DefaultMode	-7.55	48.08	23.18	draw-RH	0.34834	0.263709	0.291561	0.0846305	0.0196135	0.0278518	0.427476	-0.0567788	0.121025
	left	DefaultMode	-6.84	-54.9	27.05	draw-RH	0.460559	0.294798	0.487526	0.165761	3.50995e-06	0.192728	3.12081e-07	0.0269665	0.324636
	left	DefaultMode	-7.04	50.82	-1.29	draw-RH	0.594618	0.352951	0.544759	0.241667	3.321e-09	0.191808	3.71675e-05	-0.0498591	0.337043
	left	DefaultMode	-2.94	-48.79	12.87	draw-RH	0.981716	0.796445	1.17332	0.185272	0.00228593	0.37688	4.40501e-07	0.191608	0.00124395
	left	DefaultMode	-2.2	-36.68	43.85	draw-RH	0.527385	0.283899	0.582674	0.243486	1.17077e-07	0.298775	4.60061e-10	0.0552892	0.0659391
	left	DefaultMode	-3.06	44.41	-9.46	draw-RH	0.675929	0.391494	0.557175	0.284435	1.89771e-07	0.165681	0.00239852	-0.118754	0.0552977
	left	DefaultMode	-2.06	37.85	36.34	draw-RH	0.552538	0.345504	0.527531	0.207034	6.53652e-06	0.182027	9.81919e-05	-0.0250065	0.59194
	left	DefaultMode	-2.5	41.7	16.05	draw-RH	0.566576	0.382746	0.554303	0.18383	3.58869e-06	0.171557	0.0010676	-0.012273	0.801046
	right	DefaultMode	5.55	66.69	-3.55	draw-RH	1.4215	0.830895	1.33084	0.590606	0.000339145	0.499944	0.00254643	-0.0906623	0.366743
	right	DefaultMode	5.91	-58.82	35.45	draw-RH	0.509858	0.281444	0.52515	0.228414	4.54387e-10	0.243707	6.21444e-10	0.0152925	0.669698
	right	DefaultMode	5.94	54.42	16.18	draw-RH	0.458891	0.294453	0.401351	0.164438	6.96753e-05	0.106897	0.0146897	-0.057541	0.21142
	right	DefaultMode	6.11	63.98	21.96	draw-RH	1.07005	0.426273	1.12933	0.643778	3.47076e-11	0.703056	4.19115e-10	0.0592777	0.592847
	right	DefaultMode	7.94	-48.37	30.57	draw-RH	0.439184	0.272373	0.503302	0.166812	2.49097e-06	0.230929	4.81873e-09	0.0641173	0.0137734
	right	DefaultMode	7.51	42.49	-5.35	draw-RH	0.569349	0.325476	0.489863	0.243872	2.0002e-07	0.164387	0.000801903	-0.0794858	0.0505787
	right	DefaultMode	8.36	47.59	-15.18	draw-RH	0.599407	0.507426	0.433307	0.0919806	0.143833	-0.0741189	0.271328	-0.166099	0.0025327
	right	DefaultMode	8.8	54.23	3.45	draw-RH	0.429779	0.304067	0.364674	0.125712	0.00129274	0.0606072	0.132338	-0.0651048	0.150888
	right	DefaultMode	10.77	-53.83	17.09	draw-RH	0.405931	0.209699	0.430709	0.196232	5.12625e-10	0.221011	2.67122e-10	0.0247786	0.197176
	right	DefaultMode	12.73	54.87	38.19	draw-RH	0.917701	0.818141	0.679096	0.0995599	0.38687	-0.139045	0.0889853	-0.238605	0.0098809
	right	DefaultMode	13.08	29.99	58.65	draw-RH	0.483804	0.374809	0.338145	0.108995	0.0365818	-0.0366638	0.498099	-0.145659	0.00988621
	right	DefaultMode	12.25	35.63	20.3	draw-RH	0.346496	0.243506	0.30624	0.10299	0.000816032	0.0627342	0.0264722	-0.0402556	0.136204
	right	DefaultMode	15.12	-63.09	25.98	draw-RH	0.509702	0.285843	0.547607	0.223858	1.52686e-10	0.261764	6.49703e-13	0.0379053	0.188112
	right	DefaultMode	22.11	39.21	38.9	draw-RH	0.370933	0.263959	0.319213	0.106974	0.00419247	0.0552546	0.0874429	-0.0517193	0.0967776
	right	DefaultMode	23.33	33.07	47.68	draw-RH	0.463427	0.284472	0.37873	0.178955	0.000161812	0.094258	0.0359151	-0.084697	0.0166367
	right	DefaultMode	43.43	-72.21	28	draw-RH	0.543076	0.336585	0.516115	0.206491	3.40122e-08	0.17953	0.00033086	-0.0269614	0.557629
	right	DefaultMode	45.64	16.2	-30.02	draw-RH	0.335491	0.28273	0.356583	0.0527609	0.280199	0.0738527	0.168247	0.0210918	0.593242
	right	DefaultMode	46.68	-50.08	28.76	draw-RH	0.364053	0.239142	0.342221	0.124912	5.12312e-05	0.103079	0.00145253	-0.0218327	0.427584
	right	DefaultMode	49.26	35.47	-12.2	draw-RH	1.01801	0.516291	0.80183	0.501718	7.94107e-06	0.285539	0.000650869	-0.216179	0.0030322
	right	DefaultMode	52.04	-59.37	35.52	draw-RH	0.464889	0.267824	0.456937	0.197066	3.32881e-07	0.189113	1.9472e-05	-0.00795254	0.887195
	right	DefaultMode	52.16	-2.43	-16.4	draw-RH	0.288997	0.171627	0.283459	0.11737	1.36719e-05	0.111832	9.66099e-05	-0.0055385	0.766958
	right	DefaultMode	51.9	6.81	-29.61	draw-RH	0.348866	0.285706	0.292403	0.0631604	0.173743	0.00669767	0.869668	-0.0564628	0.0811084
	right	DefaultMode	64.64	-11.8	-19.3	draw-RH	0.34529	0.445331	0.273367	-0.100042	0.114879	-0.171964	0.00272192	-0.0719229	0.0369637
	right	DefaultMode	64.8	-30.55	-8.7	draw-RH	0.55114	0.48845	0.495508	0.0626899	0.355639	0.00705821	0.915097	-0.0556317	0.173106
	left	DefaultMode	-33.93	-38.06	-15.6	draw-RH	0.286322	0.186717	0.276056	0.0996051	8.53441e-05	0.089339	0.000925974	-0.0102661	0.612057
	right	ParietoMedial	4.2	-48.06	50.71	draw-RH	0.731909	0.432519	0.709223	0.29939	2.12206e-10	0.276704	2.75031e-10	-0.0226859	0.407309
	left	ParietoMedial	-6.58	-71.47	41.74	draw-RH	0.606916	0.381879	0.547748	0.225038	5.49055e-07	0.165869	0.000305962	-0.0591682	0.216222
	left	ParietoMedial	-2.47	-34.8	31.07	draw-RH	0.536876	0.413674	0.582914	0.123202	0.00255692	0.16924	3.3582e-05	0.0460379	0.156797
	right	ParietoMedial	1.75	-24.25	30.36	draw-RH	0.598665	0.435512	0.666703	0.163153	0.000113449	0.231191	3.35591e-08	0.0680382	0.0100071
	right	ParietoMedial	11.27	-66.01	42.09	draw-RH	0.567847	0.332238	0.590052	0.235609	3.06614e-10	0.257814	8.7749e-09	0.0222047	0.575638
	left	Visual	-12.08	-94.56	-12.8	draw-RH	1.23634	0.762124	1.10906	0.474221	6.27679e-09	0.346932	0.000133947	-0.127289	0.0865655
	right	Visual	7.98	-91.08	-7.1	draw-RH	1.20216	0.767957	1.17461	0.434201	1.43763e-09	0.406657	7.2558e-08	-0.0275444	0.659033
	right	Visual	17.27	-91.09	-13.64	draw-RH	1.96981	1.69415	1.99477	0.275669	0.0109174	0.300627	0.0445923	0.0249582	0.809427
	left	Visual	-46.54	-75.95	-9.95	draw-RH	1.33292	1.25089	1.15262	0.082029	0.431971	-0.0982708	0.334403	-0.1803	0.00487924
	left	Visual	-42.1	-73.62	0.38	draw-RH	0.716828	0.631286	0.83274	0.0855424	0.166778	0.201454	0.000622602	0.115912	0.0669089
	left	Visual	-40.21	-88.44	-6.19	draw-RH	0.859351	0.768617	0.803716	0.0907335	0.260975	0.0350983	0.651939	-0.0556352	0.259062
	left	Visual	-33	-79.02	-13.24	draw-RH	0.825772	0.703165	0.702466	0.122607	0.0409329	-0.000698774	0.993023	-0.123306	0.0377392
	left	Visual	-28.07	-79.45	19.43	draw-RH	0.618977	0.353378	0.70304	0.265599	9.32587e-15	0.349662	6.92779e-14	0.0840638	0.05303
	left	Visual	-26.39	-90.23	3.12	draw-RH	0.841245	0.535144	0.779329	0.306101	3.65568e-10	0.244185	4.53054e-06	-0.061916	0.148696
	left	Visual	-23.94	-90.98	18.96	draw-RH	0.789765	0.505745	0.824304	0.28402	6.09933e-09	0.318559	2.39455e-06	0.0345387	0.542718
	left	Visual	-17.87	-68.03	4.81	draw-RH	0.587904	0.418029	0.705201	0.169875	8.98979e-08	0.287172	1.88294e-13	0.117297	1.13223e-05
	left	Visual	-16.21	-76.97	33.82	draw-RH	0.532991	0.28779	0.464723	0.245201	3.86129e-11	0.176933	1.08083e-05	-0.0682678	0.117893
	left	Visual	-15.85	-52.34	-1.43	draw-RH	0.826296	0.475507	0.904237	0.350789	1.73941e-09	0.42873	5.47851e-12	0.0779401	0.0365468
	left	Visual	-15.02	-72.42	-7.68	draw-RH	0.673118	0.431976	0.556553	0.241142	5.91367e-07	0.124577	0.0121088	-0.116565	0.00600927
	left	Visual	-14.22	-90.66	31.4	draw-RH	1.32446	1.46894	0.799954	-0.144477	0.323779	-0.668985	5.16096e-05	-0.524507	3.27705e-06
	left	Visual	-8.43	-80.5	7.44	draw-RH	0.846748	0.534668	0.948237	0.31208	3.81819e-11	0.413569	1.11666e-12	0.101489	0.0336956
	left	Visual	-2.88	-81.25	21.1	draw-RH	0.774417	0.484326	0.938641	0.290091	4.38347e-10	0.454315	5.55334e-13	0.164224	0.000389087
	right	Visual	5.59	-71.65	23.52	draw-RH	0.913166	0.5125	0.983848	0.400665	1.9984e-15	0.471347	6.43929e-15	0.0706821	0.0670562
	right	Visual	6.21	-81.41	6.11	draw-RH	0.970948	0.574124	1.01106	0.396824	2.16804e-12	0.43694	5.96523e-12	0.0401153	0.364642
	right	Visual	8.45	-71.84	10.79	draw-RH	1.08784	0.675088	1.02355	0.412747	4.1811e-13	0.34846	1.30929e-08	-0.0642875	0.271561
	right	Visual	15.27	-87.09	36.89	draw-RH	1.00875	0.523089	0.779183	0.485662	5.91134e-11	0.256094	9.28131e-05	-0.229568	0.00101703
	right	Visual	15.18	-76.68	31	draw-RH	0.579125	0.308926	0.594548	0.270198	1.88738e-14	0.285622	9.28146e-14	0.0154233	0.518391
	right	Visual	17.53	-46.86	-9.88	draw-RH	0.47432	0.277215	0.455886	0.197105	9.36314e-06	0.178671	2.13602e-05	-0.018434	0.46296
	right	Visual	19.81	-65.56	1.72	draw-RH	0.4739	0.278697	0.451376	0.195204	6.63516e-09	0.172679	4.44322e-08	-0.0225245	0.143702
	right	Visual	19.64	-85.62	-2.39	draw-RH	0.513526	0.333999	0.601335	0.179527	1.23512e-07	0.267336	4.37398e-09	0.0878095	0.0156478
	right	Visual	24.41	-87.21	24.01	draw-RH	0.771884	0.510019	0.879864	0.261865	2.10258e-09	0.369845	1.41737e-10	0.10798	0.0615302
	right	Visual	25.66	-79.47	-15.56	draw-RH	1.09541	0.883174	1.06733	0.212236	0.00669938	0.184155	0.0093183	-0.0280808	0.618117
	right	Visual	26.93	-59.37	-9.36	draw-RH	0.550307	0.377544	0.545253	0.172763	1.47582e-05	0.167709	3.96042e-05	-0.00505387	0.829399
	right	Visual	28.68	-76.62	25.42	draw-RH	0.507962	0.34878	0.541971	0.159182	7.78571e-08	0.193191	1.40731e-05	0.034009	0.419134
	right	Visual	36.76	-84.11	12.99	draw-RH	0.611302	0.364464	0.701916	0.246838	3.98263e-10	0.337452	5.87692e-07	0.0906138	0.193423
	right	Visual	36.51	-81.16	1.2	draw-RH	0.67302	0.463574	0.606068	0.209446	3.57557e-07	0.142495	0.021158	-0.0669512	0.246328
	right	Visual	39.98	-72.49	14.36	draw-RH	0.458476	0.303619	0.461992	0.154856	3.90289e-06	0.158373	3.29054e-06	0.00351641	0.902861
	right	Visual	41.6	-65.5	-8.27	draw-RH	0.614391	0.375104	0.557686	0.239288	6.50721e-08	0.182582	2.75943e-05	-0.0567055	0.0988054
	right	Visual	42.52	-78.17	-11.78	draw-RH	1.30691	1.1315	1.30085	0.175408	0.0742125	0.169342	0.0659619	-0.00606646	0.937476
	left	FrontoParietal	-52.6	-48.83	42.5	draw-RH	0.606496	0.405185	0.483834	0.201312	7.12221e-08	0.0786494	0.0769473	-0.122662	0.0376719
	left	FrontoParietal	-46.5	10.85	23.04	draw-RH	0.562516	0.372401	0.595561	0.190115	8.19619e-08	0.22316	6.90717e-07	0.0330452	0.31183
	left	FrontoParietal	-43.93	1.8	45.7	draw-RH	0.553336	0.354073	0.536236	0.199264	5.31146e-06	0.182163	4.2096e-05	-0.0171006	0.735909
	left	FrontoParietal	-42.23	38.21	21.35	draw-RH	0.520796	0.352766	0.405	0.16803	1.10009e-05	0.0522335	0.156205	-0.115796	0.00530089
	left	FrontoParietal	-42.09	-54.98	44.74	draw-RH	0.433072	0.256112	0.328991	0.17696	1.96903e-06	0.0728794	0.027484	-0.104081	0.0281378
	left	FrontoParietal	-42.1	24.68	29.53	draw-RH	0.365099	0.227191	0.344178	0.137908	7.29622e-05	0.116987	0.0012314	-0.0209208	0.542038
	left	FrontoParietal	-41.06	5.81	32.72	draw-RH	0.684546	0.465435	0.812206	0.21911	1.0386e-07	0.34677	3.20091e-11	0.12766	0.000635072
	left	FrontoParietal	-41.68	45.16	-2.31	draw-RH	0.452874	0.447429	0.295406	0.0054447	0.894448	-0.152024	0.000377416	-0.157468	1.04715e-05
	left	FrontoParietal	-34.16	54.83	4.36	draw-RH	0.714723	0.382622	0.597235	0.3321	2.95266e-06	0.214613	0.000146818	-0.117488	0.00877995
	left	FrontoParietal	-28.4	-57.93	47.78	draw-RH	0.65821	0.442133	0.677815	0.216077	1.84903e-06	0.235681	2.83457e-05	0.0196044	0.670522
	left	FrontoParietal	-22.53	10.76	63.73	draw-RH	0.979507	0.470299	0.825513	0.509208	4.70439e-08	0.355214	4.99933e-06	-0.153993	0.00972752
	left	FrontoParietal	-2.98	26.41	44.42	draw-RH	0.504256	0.407666	0.60067	0.0965893	0.00668554	0.193004	0.000333391	0.0964143	0.0278916
	right	FrontoParietal	24.07	44.61	-15.35	draw-RH	0.927041	0.67829	0.858774	0.248751	0.00207639	0.180483	0.041046	-0.0682678	0.418777
	right	FrontoParietal	31.83	14.37	55.98	draw-RH	0.605325	0.371061	0.508908	0.234264	3.79364e-07	0.137846	0.000868806	-0.0964174	0.0309751
	right	FrontoParietal	33.38	-53.12	44.02	draw-RH	0.546209	0.31341	0.450825	0.232799	2.08666e-11	0.137414	0.0034683	-0.0953846	0.0931425
	right	FrontoParietal	33.6	54.22	-12.95	draw-RH	1.09849	0.944857	0.765234	0.153629	0.315601	-0.179622	0.181562	-0.333251	0.00111495
	right	FrontoParietal	37.45	-64.7	40.38	draw-RH	0.598302	0.336836	0.592524	0.261466	3.60756e-12	0.255688	1.40377e-05	-0.00577768	0.928881
	right	FrontoParietal	38.37	43.18	15.06	draw-RH	0.478025	0.320796	0.475952	0.157229	2.89917e-05	0.155156	5.14309e-05	-0.00207265	0.957681
	right	FrontoParietal	39.87	18.39	39.72	draw-RH	0.389196	0.294619	0.393473	0.0945769	0.00611515	0.0988541	0.01021	0.00427722	0.887888
	right	FrontoParietal	43.93	-52.95	46.95	draw-RH	0.576008	0.341407	0.585039	0.234601	1.40388e-08	0.243632	7.91375e-07	0.00903086	0.882721
	right	FrontoParietal	43.25	49.25	-2.31	draw-RH	0.673507	0.480774	0.545205	0.192733	0.000242189	0.064431	0.146275	-0.128302	0.00118471
	right	FrontoParietal	47.01	9.93	32.66	draw-RH	1.00803	0.689313	1.10101	0.318722	1.04433e-07	0.411698	3.75304e-10	0.0929769	0.147316
	right	FrontoParietal	47.98	24.56	26.5	draw-RH	0.432459	0.26633	0.376724	0.16613	1.41749e-06	0.110395	0.000766241	-0.055735	0.0657154
	right	FrontoParietal	49.18	-42.41	45.16	draw-RH	0.494422	0.295372	0.517206	0.19905	1.86767e-09	0.221834	7.0549e-06	0.022784	0.674792
	right	FrontoParietal	58.31	-52.79	-13.61	draw-RH	1.12704	0.755881	0.777899	0.371161	0.00278205	0.022018	0.834969	-0.349143	0.000140141
	right	FrontoParietal	47.6	22.16	9.74	draw-RH	0.401499	0.285188	0.347814	0.116311	0.000277103	0.0626262	0.0383948	-0.0536847	0.0367956
	right	FrontoParietal	55.27	-44.59	36.7	draw-RH	0.454354	0.294061	0.462819	0.160292	0.000422708	0.168758	1.85359e-05	0.00846582	0.821074
	left	Salience	-35.44	20.03	0.07	draw-RH	0.447982	0.285277	0.458851	0.162705	1.48832e-05	0.173574	7.87539e-06	0.0108693	0.662055
	left	Salience	-27.5	52.04	21.28	draw-RH	0.468969	0.347343	0.406155	0.121626	0.00315279	0.0588122	0.164401	-0.0628142	0.156214
	left	Salience	-10.76	25.99	24.54	draw-RH	0.340522	0.224354	0.321738	0.116168	0.000403405	0.0973835	0.000748119	-0.0187846	0.408062
	left	Salience	-0.94	14.86	43.99	draw-RH	0.6893	0.475352	0.816371	0.213948	0.00029195	0.341018	5.37278e-09	0.127071	0.0254764
	left	Salience	-0.2	30.35	27.22	draw-RH	0.768599	0.466597	0.791108	0.302002	1.23108e-09	0.324511	7.69597e-08	0.0225089	0.644265
	right	Salience	5.23	23.22	37.03	draw-RH	0.697029	0.420462	0.764969	0.276567	5.09146e-11	0.344507	1.1191e-13	0.0679401	0.0359599
	right	Salience	10.26	22.06	27.48	draw-RH	0.357231	0.219656	0.331921	0.137574	1.11187e-05	0.112265	0.000142286	-0.0253097	0.178188
	right	Salience	26.07	49.56	26.58	draw-RH	0.561287	0.399016	0.467009	0.162271	8.08703e-05	0.0679934	0.133731	-0.0942778	0.017797
	right	Salience	33.56	16.45	-7.58	draw-RH	0.302966	0.26822	0.295268	0.0347457	0.250583	0.0270479	0.3014	-0.00769775	0.718238
	right	VentralAttention	51.28	-28.52	-4.3	draw-RH	0.345125	0.20875	0.369371	0.136375	9.84839e-07	0.160621	2.94963e-07	0.0242456	0.264372
	left	VentralAttention	-56.47	-50.48	9.92	draw-RH	0.56229	0.26401	0.511176	0.298281	8.00779e-11	0.247166	5.63681e-09	-0.0511147	0.317747
	left	VentralAttention	-55.3	-39.89	13.51	draw-RH	0.380629	0.238743	0.312625	0.141886	4.47758e-05	0.0738822	0.0119118	-0.0680041	0.023342
	right	VentralAttention	51.52	-32.52	7.55	draw-RH	0.296815	0.195211	0.293892	0.101604	4.73975e-05	0.0986803	6.33014e-05	-0.00292376	0.858437
	right	VentralAttention	55.75	-46.07	11.42	draw-RH	0.567961	0.288801	0.532569	0.279161	1.39904e-10	0.243768	4.12665e-08	-0.0353925	0.343334
	left	VentralAttention	-49.07	25.13	-0.98	draw-RH	0.475481	0.34804	0.510328	0.127441	0.0120557	0.162288	0.00159459	0.0348468	0.436188
	left	VentralAttention	-9.88	10.95	66.61	draw-RH	0.570172	0.40108	0.430238	0.169092	0.00144095	0.0291572	0.527156	-0.139934	0.0114059
	right	VentralAttention	52.68	32.58	0.57	draw-RH	0.592996	0.42382	0.487889	0.169177	0.000302033	0.0640693	0.183559	-0.105107	0.0186636
	right	VentralAttention	53.9	-42.76	21.83	draw-RH	0.448238	0.271601	0.37371	0.176637	1.88721e-06	0.102109	0.00677905	-0.0745282	0.103944
	left	DorsalAttention	-26.6	-70.72	36.86	draw-RH	0.596841	0.41165	0.642077	0.185191	2.07656e-08	0.230427	3.67277e-06	0.0452354	0.36351
	left	DorsalAttention	-37.26	-28.8	-25.58	draw-RH	0.643317	0.819158	0.493014	-0.17584	0.153251	-0.326144	0.00108946	-0.150303	0.00604374
	right	DorsalAttention	45.68	-46.67	-16.85	draw-RH	0.546145	0.36472	0.523582	0.181425	0.00299386	0.158862	0.00468325	-0.0225628	0.596535
	right	DorsalAttention	10.51	-38.54	50.02	draw-RH	0.418004	0.286927	0.466037	0.131077	0.000144057	0.17911	3.87503e-08	0.0480327	0.0110906
	left	DorsalAttention	-52.44	-63.14	5.29	draw-RH	0.683959	0.432313	0.782385	0.251646	3.18093e-06	0.350072	2.38405e-07	0.0984264	0.0824943
	left	DorsalAttention	-42.26	-60.12	-8.85	draw-RH	0.558905	0.404205	0.566823	0.154699	1.19708e-05	0.162618	1.50873e-05	0.00791811	0.780129
	left	DorsalAttention	-32.56	-46.42	47.2	draw-RH	0.658154	0.423704	0.615727	0.234449	1.92433e-05	0.192023	2.40146e-07	-0.0424265	0.37429
	left	DorsalAttention	-32.23	-1.08	54.06	draw-RH	0.712087	0.388335	0.587383	0.323753	1.56457e-10	0.199048	3.1784e-05	-0.124705	0.00971853
	left	DorsalAttention	-16.5	-58.57	64.46	draw-RH	1.45964	0.567232	0.715538	0.892405	1.22125e-14	0.148305	0.0221122	-0.744099	1.29533e-09
	right	DorsalAttention	9.61	-61.5	60.88	draw-RH	1.6524	0.680734	0.873572	0.971666	2.04947e-13	0.192838	0.0144332	-0.778828	5.38548e-06
	right	DorsalAttention	21.9	-64.74	48.12	draw-RH	0.892508	0.578567	0.86367	0.313941	1.04955e-08	0.285103	9.47424e-07	-0.0288386	0.663711
	right	DorsalAttention	25.34	-58.18	60.34	draw-RH	1.04869	0.670059	0.811251	0.378632	5.14951e-05	0.141192	0.0317522	-0.23744	0.0086262
	right	DorsalAttention	28.56	-4.62	53.99	draw-RH	0.691411	0.514593	0.79795	0.176817	0.000761931	0.283357	1.22534e-06	0.106539	0.0222439
	right	DorsalAttention	46.09	-58.93	3.93	draw-RH	0.685898	0.502944	0.849549	0.182953	7.84313e-06	0.346604	6.74147e-11	0.163651	0.000371473
	left	MedialTemporalLobe	-31.13	-9.99	-36.32	draw-RH	0.931513	0.841621	0.851576	0.0898922	0.460652	0.00995485	0.939179	-0.0799373	0.381013
	right	MedialTemporalLobe	32.85	-12.41	-34.41	draw-RH	1.25396	1.06539	1.16729	0.188568	0.277119	0.101896	0.555772	-0.0866713	0.447845
	left	MedialTemporalLobe	-25.57	-11.78	-21.54	draw-RH	0.421341	0.420159	0.493569	0.0011822	0.984888	0.0734105	0.190961	0.0722283	0.0468449
	right	MedialTemporalLobe	24.73	-11.25	-22.68	draw-RH	0.410978	0.353068	0.462192	0.0579098	0.266126	0.109124	0.0516722	0.051214	0.231725
	left	DefaultMode	-25.24	-38.78	-2.01	draw-RH	0.235693	0.164968	0.254181	0.0707254	0.00059832	0.0892134	7.44102e-05	0.018488	0.20352
	right	DefaultMode	25.08	-37.18	-2.16	draw-RH	0.2522	0.188399	0.256654	0.0638011	0.0211499	0.0682551	0.0129893	0.00445404	0.738354
	left	Reward	-30.63	18.71	-18.98	draw-RH	0.571865	0.653295	0.535056	-0.0814296	0.428361	-0.118239	0.228872	-0.0368097	0.409326
	left	Reward	-21.14	40.87	-20.48	draw-RH	1.25216	1.19033	0.966047	0.0618272	0.695298	-0.224286	0.14958	-0.286114	0.0249443
	right	Reward	23.96	31.94	-17.78	draw-RH	1.01121	0.790548	0.830086	0.220658	0.0452504	0.0395387	0.642474	-0.18112	0.0860395
	right	Reward	27.06	16.22	-16.93	draw-RH	0.427455	0.603771	0.5314	-0.176316	0.00364793	-0.0723713	0.393744	0.103945	0.0485091
	left	Reward	-20.3	-2.27	-22.21	draw-RH	0.507954	1.1685	0.492537	-0.660546	3.04814e-06	-0.675964	1.00965e-06	-0.0154172	0.699544
	right	Reward	19.51	-1.85	-23.11	draw-RH	0.545192	0.566596	0.6904	-0.0214043	0.714872	0.123804	0.12495	0.145208	0.0112631
	right	Reward	12.66	17.32	-5.06	draw-RH	0.561987	0.606408	0.439478	-0.0444212	0.521007	-0.16693	0.00875154	-0.122509	0.000191147
	left	Reward	-12.49	17.05	-4.49	draw-RH	0.492088	0.379594	0.40488	0.112495	0.0605982	0.0252863	0.625847	-0.0872083	8.79273e-05
	right	Salience	11.87	17.51	6.57	draw-RH	0.446218	0.302021	0.421237	0.144197	0.000130982	0.119216	0.000632508	-0.024981	0.188188
	left	Salience	-13.28	17.24	7.14	draw-RH	0.391487	0.246765	0.4015	0.144722	0.000414415	0.154735	3.86214e-05	0.010013	0.566152
	right	FrontoParietal	14.15	-1.19	18.18	draw-RH	0.507921	0.304866	0.550174	0.203055	1.3167e-06	0.245308	8.96339e-09	0.0422534	0.0919302
	left	FrontoParietal	-15.19	-1.5	18.84	draw-RH	0.469416	0.28788	0.45605	0.181536	1.31883e-05	0.168171	4.54462e-06	-0.0133657	0.486106
	right	SomatomotorDorsal	28.56	-7.53	7.66	draw-RH	0.415225	0.316649	0.391809	0.0985761	0.0760856	0.0751596	0.135714	-0.0234166	0.300354
	left	SomatomotorDorsal	-28.02	-10.23	9.07	draw-RH	0.366996	0.315079	0.371797	0.0519166	0.140091	0.0567175	0.216567	0.00480087	0.877244
	right	SomatomotorLateral	28.28	-6.7	-5.06	draw-RH	0.327208	0.441262	0.32418	-0.114054	0.0372288	-0.117081	0.00859747	-0.00302737	0.914647
	left	SomatomotorLateral	-28.31	-10.45	-3.6	draw-RH	0.466804	0.318341	0.490361	0.148463	0.00124722	0.17202	0.000149146	0.0235565	0.328513
	right	VentralAttetion	25.26	1.75	-1.26	draw-RH	0.456259	0.338753	0.439883	0.117506	0.0237033	0.10113	0.050765	-0.0163759	0.619347
	left	VentralAttention	-28.26	-0.97	-3.09	draw-RH	0.439391	0.355343	0.462089	0.0840473	0.053359	0.106745	0.0245676	0.0226981	0.363979
	right	CinguloOpercular	25.46	5.05	7	draw-RH	0.388762	0.261906	0.358606	0.126856	0.00072604	0.0966999	0.0114846	-0.0301561	0.3974
	left	CinguloOpercular	-24.83	7.67	7.95	draw-RH	0.364308	0.221848	0.312476	0.14246	1.98661e-06	0.0906275	0.00719066	-0.0518324	0.119151
	right	CinguloOpercular	18.88	-4.68	-3.91	draw-RH	0.326617	0.276502	0.296136	0.0501151	0.233188	0.0196342	0.594133	-0.0304809	0.227523
	left	CinguloOpercular	-18.84	-5.08	-3.06	draw-RH	0.353045	0.320939	0.365426	0.0321058	0.433288	0.0444869	0.373864	0.012381	0.673985
	right	DefaultMode	3.42	-7.79	8.23	draw-RH	0.97395	0.712321	1.06144	0.261629	0.00114362	0.349121	4.5204e-05	0.0874918	0.127496
	left	DefaultMode	-2.88	-9.96	8.5	draw-RH	0.865649	0.639271	0.878772	0.226378	0.00214592	0.239501	0.00219357	0.0131232	0.782085
	right	Visual	18.89	-28.79	0.66	draw-RH	0.344286	0.249729	0.325909	0.0945563	0.00569897	0.0761792	0.0215805	-0.018377	0.253874
	left	Visual	-18.84	-29.18	1.51	draw-RH	0.31825	0.219796	0.305439	0.0984539	0.00138836	0.0856426	0.0015562	-0.0128113	0.379345
	right	CinguloOpercular	12.9	-13.94	11.55	draw-RH	0.576705	0.364195	0.505588	0.21251	1.41025e-05	0.141393	0.00114746	-0.0711173	0.0253533
	left	CinguloOpercular	-15.39	-14.24	12.19	draw-RH	0.481299	0.309832	0.475183	0.171467	1.24891e-05	0.16535	1.11518e-06	-0.00611689	0.821353
	right	CinguloOpercular	9.56	-7.84	1.76	draw-RH	0.380113	0.217753	0.326188	0.16236	3.94018e-05	0.108435	0.00112879	-0.0539245	0.014613
	left	CinguloOpercular	-9.35	-10.17	0.2	draw-RH	0.404468	0.236939	0.387332	0.167529	0.00012644	0.150393	0.000186905	-0.017136	0.48508
	right	SomatomotorLateral	13.67	-19.39	0.23	draw-RH	0.348436	0.217986	0.308761	0.130449	8.70233e-05	0.0907747	0.00486082	-0.0396746	0.0669942
	left	SomatomotorLateral	-13.57	-19.67	0.84	draw-RH	0.365363	0.285996	0.36413	0.0793661	0.0256487	0.0781335	0.0171204	-0.0012326	0.961434
	right	SomatomotorDorsal	15.95	-22.37	8.8	draw-RH	0.402419	0.319965	0.381529	0.082454	0.0190994	0.0615647	0.0813614	-0.0208893	0.341897
	left	SomatomotorDorsal	-18.63	-22.73	9.59	draw-RH	0.351103	0.231846	0.339448	0.119257	0.000180976	0.107603	0.000652065	-0.0116543	0.572194
	right	CinguloOpercular	32	-49	-51	draw-RH	0.555639	0.630981	0.52807	-0.0753417	0.284075	-0.102911	0.192111	-0.0275691	0.481356
	left	DorsalAttention	-13	-52	-50	draw-RH	0.566126	0.370118	0.572777	0.196008	0.00106183	0.202659	0.000383275	0.00665116	0.828185
	right	DorsalAttention	14	-48	-52	draw-RH	0.463028	0.326053	0.521334	0.136975	0.0125074	0.19528	0.000617946	0.0583052	0.0587678
	left	DefaultMode	-32	-78	-38	draw-RH	0.727236	0.387513	0.814483	0.339724	2.76887e-09	0.426971	2.62026e-10	0.0872469	0.0714757
	right	DefaultMode	32	-81	-38	draw-RH	0.638028	0.468501	0.608452	0.169527	0.0016031	0.139951	0.0137913	-0.0295761	0.37159
	left	DefaultMode	-24	-76	-28	draw-RH	0.848061	0.493464	0.618382	0.354597	5.72209e-13	0.124917	0.00409871	-0.229679	3.19779e-08
	right	DefaultMode	24	-76	-28.01	draw-RH	0.399281	0.242445	0.385927	0.156836	9.87395e-05	0.143481	6.77952e-05	-0.0133541	0.586941
	left	DefaultMode	-5.72	-50.8	-40.84	draw-RH	0.391666	0.268115	0.423004	0.123551	0.00105266	0.154889	8.02118e-05	0.0313383	0.139526
	right	DefaultMode	8	-50	-40	draw-RH	0.304974	0.206034	0.33367	0.0989396	0.00542955	0.127636	0.000835078	0.0286966	0.178973
	none	Visual	0	-74	-25	draw-RH	0.67199	0.469486	0.736716	0.202504	3.35073e-05	0.26723	2.70204e-07	0.0647256	0.0337675
	left	FrontoParietal	-10	-78	-28	draw-RH	0.527025	0.333189	0.649596	0.193836	7.89821e-06	0.316407	8.52528e-10	0.122571	0.00151168
	right	FrontoParietal	10	-78	-28	draw-RH	0.447235	0.310966	0.463052	0.136269	0.00325531	0.152085	0.00480859	0.0158162	0.611789
	left	FrontoParietal	-34	-72.01	-48	draw-RH	0.725734	0.370319	0.641293	0.355415	1.4759e-09	0.270973	2.3623e-07	-0.0844417	0.0251356
	right	FrontoParietal	34	-72	-48	draw-RH	0.634149	0.302628	0.442611	0.331521	4.87855e-08	0.139984	0.000551787	-0.191538	6.37583e-05
	left	FrontoParietal	-30.5	-66	-30	draw-RH	0.588343	0.317832	0.527422	0.270511	2.32636e-12	0.20959	6.85906e-09	-0.0609212	0.0651513
	right	FrontoParietal	31.68	-62.83	-30.4	draw-RH	0.426762	0.215189	0.427095	0.211573	6.3142e-09	0.211906	2.81784e-09	0.000333089	0.988919
	right	FrontoParietal	40	-44	-38	draw-RH	0.435472	0.325409	0.447506	0.110063	0.0281158	0.122097	0.0120735	0.0120347	0.76633
	right	Salience	43.5	-60	-30	draw-RH	0.552012	0.30997	0.523836	0.242042	5.5709e-08	0.213866	1.17898e-06	-0.0281766	0.511441
	left	Salience	-43.5	-60	-30	draw-RH	0.585407	0.385386	0.573265	0.200021	0.000136816	0.187879	5.82604e-06	-0.0121424	0.767166
	left	CinguloOpercular	-34	-42	-44	draw-RH	0.84236	0.86253	1.02813	-0.0201708	0.84077	0.165597	0.186625	0.185767	0.000324752
	left	CinguloOpercular	-33	-51	-50	draw-RH	0.501674	0.630367	0.540116	-0.128692	0.0860896	-0.0902505	0.241367	0.0384418	0.208547
	left	SomatomotorDorsal	-6	-74	-42	draw-RH	0.650186	0.451022	0.687476	0.199164	0.0035259	0.236454	0.00069675	0.0372896	0.45198
	right	SomatomotorDorsal	7.5	-72	-39	draw-RH	0.681379	0.495351	0.706364	0.186028	0.00248365	0.211013	0.000274807	0.0249843	0.447314
	left	SomatomotorLateral	-10	-62	-18	draw-RH	0.442656	0.235303	0.40611	0.207353	5.78417e-10	0.170806	3.60773e-08	-0.0365469	0.187881
	right	SomatomotorLateral	10	-62	-18	draw-RH	0.494242	0.345177	0.508478	0.149065	0.00375442	0.163301	0.00206892	0.0142359	0.61534
	left	SomatomotorDorsal	-12	-44	-18	draw-RH	0.360795	0.214699	0.340126	0.146096	1.45671e-05	0.125427	4.71071e-05	-0.0206688	0.371908
	right	SomatomotorDorsal	12	-44	-18	draw-RH	0.436564	0.249354	0.459937	0.18721	3.06509e-06	0.210584	3.19897e-07	0.0233734	0.336635
