## Supplementary Table 2 for "Reducing individual differences in task fMRI with OGRE (One-step General Registration and Extraction) preprocessing"

### Sheet: Sheet1
ROI#	Hemisphere	Network	Coords_1	Coords_2	Coords_3	Condition	FSL	OGRE	fMRIprep	FSL_OGRE	FSL_OGRE_p	FMP_OGRE	FMP_OGRE_p	FMP_FSL	FMP_FSL_p
	left	unassigned	-56.16	-44.76	-24.23	draw-RH	-0.409872	-0.361424	-0.205973	-0.0484475	0	0.155451	0	0.203899	1
	left	unassigned	-24.66	-97.84	-12.33	draw-RH	1.07283	0.814986	1.0223	0.257839	1	0.207318	0	-0.0505214	0
	right	unassigned	8.13	41.12	-24.31	draw-RH	0.0375251	0.226009	-0.159813	-0.188484	0	-0.385822	0	-0.197338	0
	right	unassigned	26.68	-97.3	-13.49	draw-RH	0.941199	0.979719	1.2048	-0.0385203	0	0.225082	0	0.263602	0
	right	unassigned	48.52	-2.85	-38.49	draw-RH	-0.117784	-0.35484	-0.0109765	0.237056	0	0.343864	0	0.106808	0
	right	unassigned	51.79	-34.17	-27.23	draw-RH	-0.0396965	0.0406302	-0.103076	-0.0803267	0	-0.143706	0	-0.0633794	0
	right	unassigned	55.18	-30.8	-16.93	draw-RH	-0.112925	-0.113784	-0.0153638	0.00085827	0	0.0984197	0	0.0975614	0
	left	unassigned	-57.97	-25.69	-14.73	draw-RH	-0.239254	-0.0629855	-0.224463	-0.176269	1	-0.161477	1	0.0147911	0
	right	unassigned	64.6	-24.41	-18.57	draw-RH	-0.18762	-0.0744316	-0.0575649	-0.113188	0	0.0168667	0	0.130055	1
	left	unassigned	-50.06	-7.09	-39.24	draw-RH	0.103651	-0.270786	0.0504484	0.374437	0	0.321234	0	-0.0532024	0
	right	unassigned	33.55	38.46	-12.03	draw-RH	-0.320258	-0.298955	-0.296512	-0.0213032	0	0.00244211	0	0.0237454	0
	left	unassigned	-46.68	-50.91	-20.91	draw-RH	-0.0204478	0.132978	0.0132057	-0.153425	0	-0.119772	0	0.0336535	0
	left	SomatomotorDorsal	-7.12	-52.22	60.71	draw-RH	0.156261	0.126913	0.207377	0.0293476	0	0.0804639	0	0.0511162	0
	right	SomatomotorDorsal	0.05	-14.53	46.74	draw-RH	0.349785	0.266621	0.448955	0.083164	0	0.182334	1	0.09917	0
	left	SomatomotorDorsal	-53.52	-22.54	43.1	draw-RH	1.30189	0.924845	1.31327	0.377042	1	0.388423	1	0.0113805	0
	left	SomatomotorDorsal	-45.1	-31.85	46.63	draw-RH	0.834421	0.645955	0.900079	0.188466	1	0.254124	1	0.0656581	0
	left	SomatomotorDorsal	-39.63	-19.04	54.21	draw-RH	1.52998	1.12116	1.70796	0.408822	1	0.5868	1	0.177978	1
	left	SomatomotorDorsal	-38.28	-27.17	69.45	draw-RH	1.84896	1.14558	1.91904	0.703376	1	0.773452	1	0.0700754	0
	left	SomatomotorDorsal	-38.24	-14.57	68.72	draw-RH	2.4236	1.64988	2.59438	0.773714	1	0.9445	1	0.170786	0
	left	SomatomotorDorsal	-29.1	-43	60.66	draw-RH	0.689123	0.475931	0.617602	0.213192	1	0.141671	0	-0.0715205	0
	left	SomatomotorDorsal	-22.5	-30.1	72.44	draw-RH	0.275137	0.159081	0.137688	0.116056	0	-0.0213927	0	-0.137449	1
	left	SomatomotorDorsal	-20.66	-31.33	60.85	draw-RH	0.0599705	0.136825	0.0230487	-0.0768549	1	-0.113777	1	-0.0369217	0
	left	SomatomotorDorsal	-16.25	-45.8	73.22	draw-RH	0.182098	0.139088	0.0981676	0.0430095	0	-0.0409208	0	-0.0839302	0
	left	SomatomotorDorsal	-13.74	-17.95	39.84	draw-RH	0.288515	0.242389	0.338664	0.0461256	0	0.0962751	1	0.0501495	0
	left	SomatomotorDorsal	-12.96	-17.34	74.66	draw-RH	0.295826	0.307385	0.43429	-0.0115589	0	0.126905	0	0.138464	1
	left	SomatomotorDorsal	-6.9	-20.59	65.21	draw-RH	0.004852	0.0869672	0.0528229	-0.0821152	1	-0.0341442	0	0.0479709	0
	left	SomatomotorDorsal	-6.79	-33.09	72.27	draw-RH	-0.606333	-0.258671	-0.366615	-0.347662	1	-0.107944	1	0.239718	1
	right	SomatomotorDorsal	2.4	-27.94	60.15	draw-RH	-0.344441	-0.12765	-0.332866	-0.21679	1	-0.205215	1	0.0115749	0
	right	SomatomotorDorsal	3.45	-17.44	58.45	draw-RH	0.0449956	0.20244	0.184532	-0.157445	1	-0.0179085	0	0.139536	1
	right	SomatomotorDorsal	9.5	-1.84	44.73	draw-RH	0.271334	0.262945	0.366079	0.00838916	0	0.103135	1	0.0947456	1
	right	SomatomotorDorsal	9.94	-45.52	72.63	draw-RH	-0.578154	-0.248425	-0.394958	-0.329729	1	-0.146532	0	0.183196	0
	right	SomatomotorDorsal	10.09	-17.1	74.14	draw-RH	-0.260503	-0.0272484	0.0592581	-0.233255	1	0.0865065	0	0.319761	1
	right	SomatomotorDorsal	13.19	-32.82	74.98	draw-RH	-0.884225	-0.494766	-0.541892	-0.389459	1	-0.0471261	0	0.342333	1
	right	SomatomotorDorsal	20.21	-28.8	59.8	draw-RH	-0.309816	-0.181836	-0.315126	-0.12798	1	-0.13329	1	-0.00531027	0
	right	SomatomotorDorsal	22.45	-42.29	68.99	draw-RH	-0.217398	-0.187679	-0.249391	-0.0297189	0	-0.0617118	0	-0.0319929	0
	right	SomatomotorDorsal	28.88	-16.95	70.55	draw-RH	0.0603583	0.141129	0.26757	-0.0807704	0	0.126441	1	0.207212	1
	right	SomatomotorDorsal	28.54	-39.24	59.17	draw-RH	0.180666	0.124111	0.197112	0.0565556	0	0.0730012	1	0.0164456	0
	right	SomatomotorDorsal	37.74	-17.3	45.01	draw-RH	-0.175252	-0.042259	-0.188747	-0.132993	1	-0.146488	1	-0.0134951	0
	right	SomatomotorDorsal	42.14	-20.24	54.59	draw-RH	-0.370918	-0.169402	-0.292945	-0.201516	1	-0.123542	1	0.0779732	0
	right	SomatomotorDorsal	44.34	-7.55	56.98	draw-RH	1.01479	1.61744	1.13432	-0.602642	1	-0.483116	1	0.119525	0
	right	SomatomotorDorsal	47.21	-29.75	48.7	draw-RH	0.727926	0.517593	0.644266	0.210333	1	0.126673	0	-0.0836605	0
	right	SomatomotorDorsal	50.24	-20.37	41.74	draw-RH	0.366522	0.352028	0.439401	0.0144933	0	0.0873724	0	0.0728792	1
	right	SomatomotorDorsal	19.33	-7.71	63.88	draw-RH	0.587846	0.508201	0.587604	0.0796451	0	0.0794024	0	-0.000242703	0
	right	SomatomotorDorsal	54.22	-27.83	33.64	draw-RH	0.447269	0.318033	0.368962	0.129236	1	0.0509282	0	-0.0783076	0
	left	SomatomotorLateral	-52.84	-10.23	24.41	draw-RH	-0.253205	-0.170389	-0.296419	-0.0828164	0	-0.12603	1	-0.0432132	0
	left	SomatomotorLateral	-49.47	-11.06	34.95	draw-RH	-0.0642576	-0.0367962	-0.150478	-0.0274614	0	-0.113681	1	-0.08622	1
	right	SomatomotorLateral	36.04	-9.44	13.95	draw-RH	-0.195256	-0.0409381	-0.186245	-0.154318	1	-0.145306	1	0.00901105	0
	right	SomatomotorLateral	51.14	-5.8	32.42	draw-RH	-0.0543605	0.0136375	-0.102726	-0.067998	0	-0.116364	1	-0.0483657	0
	right	SomatomotorLateral	65.64	-7.88	24.83	draw-RH	0.105669	0.0956605	0.0846991	0.0100084	0	-0.0109615	0	-0.0209699	0
	left	CinguloOpercular	-51.26	8.26	-2.06	draw-RH	0.0801576	0.137292	0.0812754	-0.0571342	0	-0.0560164	0	0.00111784	0
	left	CinguloOpercular	-44.76	0.1	8.83	draw-RH	0.424348	0.336786	0.521085	0.0875616	1	0.184299	1	0.0967374	1
	left	CinguloOpercular	-34.37	3.29	4.19	draw-RH	0.223755	0.17473	0.260413	0.0490243	0	0.0856825	1	0.0366582	0
	left	CinguloOpercular	-16.14	-4.82	70.83	draw-RH	0.832541	0.567398	0.713414	0.265143	1	0.146016	0	-0.119128	0
	left	CinguloOpercular	-10.48	-2.1	42.02	draw-RH	0.251559	0.238705	0.300821	0.0128533	0	0.0621157	0	0.0492624	1
	left	CinguloOpercular	-5.33	17.8	34.41	draw-RH	0.0834759	0.114805	0.0692592	-0.0313292	0	-0.0455459	0	-0.0142167	0
	left	CinguloOpercular	-2.88	2.38	53.21	draw-RH	1.21222	0.842941	1.32687	0.369277	1	0.483931	1	0.114654	0
	right	CinguloOpercular	6.52	7.69	50.58	draw-RH	0.794286	0.53895	0.890551	0.255336	1	0.351601	1	0.0962649	0
	right	CinguloOpercular	13.21	-1.36	69.98	draw-RH	0.346759	0.293288	0.385455	0.0534712	0	0.0921674	0	0.0386962	0
	right	CinguloOpercular	35.83	10.32	1.18	draw-RH	0.198872	0.201532	0.207781	-0.00266051	0	0.00624835	0	0.00890886	0
	right	CinguloOpercular	36.73	0.78	-3.57	draw-RH	0.136467	0.154218	0.15574	-0.0177507	0	0.001522	0	0.0192727	0
	right	CinguloOpercular	49.4	8.32	-1.12	draw-RH	0.249282	0.258769	0.329568	-0.0094873	0	0.0707984	0	0.0802857	1
	left	CinguloOpercular	-30.12	-27.02	12.2	draw-RH	-0.0302134	0.0869468	0.00466557	-0.11716	1	-0.0822812	1	0.034879	1
	right	CinguloOpercular	42.05	-0.39	47.1	draw-RH	0.680339	0.501069	0.729189	0.17927	1	0.228121	1	0.0488505	0
	right	CinguloOpercular	35.91	21.91	2.62	draw-RH	0.565127	0.446408	0.632323	0.118719	1	0.185916	1	0.0671962	1
	left	CinguloOpercular	-39.12	50.79	17.38	draw-RH	-0.350989	-0.0897838	-0.212683	-0.261206	1	-0.122899	0	0.138306	1
	right	CinguloOpercular	31.24	32.79	26.39	draw-RH	0.1076	0.162887	0.190781	-0.0552868	0	0.0278947	0	0.0831815	1
	right	CinguloOpercular	31.07	55.71	14.49	draw-RH	-0.260755	-0.119298	-0.091916	-0.141457	1	0.0273821	0	0.168839	1
	right	CinguloOpercular	36.89	32.35	-2.24	draw-RH	0.12206	0.0600525	0.163135	0.0620077	0	0.103083	1	0.0410749	0
	left	Auditory	-52.92	-21.83	22.97	draw-RH	0.536032	0.43676	0.519625	0.0992722	1	0.0828657	0	-0.0164065	0
	right	Auditory	43.45	-22.93	19.85	draw-RH	-0.0559932	-0.0214312	-0.123667	-0.034562	1	-0.102236	1	-0.0676735	1
	right	Auditory	59.4	-17.34	28.69	draw-RH	0.786905	0.605096	0.834306	0.181809	1	0.22921	1	0.0474009	0
	left	Auditory	-60.48	-25.22	13.82	draw-RH	-0.18201	-0.100102	-0.101669	-0.0819081	0	-0.0015673	0	0.0803408	1
	left	Auditory	-55.22	-9.42	11.73	draw-RH	-0.310069	-0.161219	-0.292308	-0.14885	1	-0.131089	1	0.0177612	0
	left	Auditory	-49.77	-34.36	25.74	draw-RH	0.310002	0.245296	0.347581	0.0647054	0	0.102285	0	0.0375797	0
	left	Auditory	-49.14	-26.3	5.18	draw-RH	-0.113916	0.00418927	-0.0544876	-0.118105	1	-0.0586768	0	0.0594285	1
	left	Auditory	-38.43	-33.34	16.98	draw-RH	0.179676	0.210846	0.258559	-0.0311697	0	0.0477134	0	0.0788831	0
	right	Auditory	31.75	-26.33	12.91	draw-RH	-0.147035	-0.0361111	-0.134272	-0.110924	1	-0.0981611	1	0.0127627	0
	right	Auditory	55.96	-5.03	13.25	draw-RH	-0.326309	-0.170251	-0.275897	-0.156058	1	-0.105646	1	0.0504116	0
	right	Auditory	57.88	-15.62	7.49	draw-RH	-0.20448	-0.0445687	-0.181393	-0.159911	1	-0.136824	1	0.0230869	0
	right	Auditory	65.43	-33.2	19.97	draw-RH	0.22759	0.209671	0.293774	0.0179195	0	0.0841034	0	0.0661839	0
	left	DefaultMode	-68.47	-22.66	-15.74	draw-RH	-0.362073	-0.249372	-0.359837	-0.112701	0	-0.110465	0	0.00223641	0
	left	DefaultMode	-68.3	-41.41	-5.14	draw-RH	-0.888655	-0.424642	-0.888037	-0.464013	1	-0.463395	1	0.000617838	0
	left	DefaultMode	-57.75	-29.7	-3.94	draw-RH	-0.512355	-0.274409	-0.42994	-0.237946	1	-0.15553	1	0.0824156	1
	left	DefaultMode	-55.72	-12.96	-10.24	draw-RH	-0.378201	-0.251221	-0.345263	-0.12698	1	-0.0940425	1	0.0329378	0
	left	DefaultMode	-52.89	2.55	-27.06	draw-RH	-0.276822	-0.202402	-0.226858	-0.0744196	0	-0.0244556	0	0.049964	0
	left	DefaultMode	-49.3	-42.15	0.83	draw-RH	-0.324142	-0.204614	-0.279177	-0.119527	1	-0.0745626	1	0.0449647	0
	left	DefaultMode	-45.79	-60.69	20.85	draw-RH	-0.416577	-0.181568	-0.425243	-0.235008	1	-0.243675	1	-0.00866622	0
	left	DefaultMode	-46.17	31.26	-13.03	draw-RH	-0.423337	-0.302107	-0.447382	-0.12123	0	-0.145275	0	-0.0240446	0
	left	DefaultMode	-44.45	-64.64	34.78	draw-RH	-0.641736	-0.377546	-0.557034	-0.26419	1	-0.179488	1	0.0847022	1
	left	DefaultMode	-43.58	11.99	-34.15	draw-RH	-0.280314	-0.246618	-0.251263	-0.0336965	0	-0.00464486	0	0.0290516	0
	left	DefaultMode	-40.5	-75.27	25.8	draw-RH	-0.212296	-0.0864374	-0.144767	-0.125859	1	-0.0583294	0	0.0675292	1
	left	DefaultMode	-39.05	-74.95	43.72	draw-RH	-0.937672	-0.581243	-0.699541	-0.356428	1	-0.118298	0	0.238131	1
	left	DefaultMode	-35.36	19.86	50.8	draw-RH	-0.570292	-0.242548	-0.415057	-0.327744	1	-0.172508	1	0.155235	1
	left	DefaultMode	-19.78	45.07	39.48	draw-RH	-0.710658	-0.327089	-0.505372	-0.383569	1	-0.178283	1	0.205286	1
	left	DefaultMode	-20.16	63.65	19.39	draw-RH	-0.896121	-0.320148	-0.768848	-0.575973	1	-0.448701	1	0.127273	0
	left	DefaultMode	-17.65	63.19	-9.17	draw-RH	-0.148695	-0.150467	-0.204358	0.00177181	0	-0.0538907	0	-0.0556625	0
	left	DefaultMode	-16.4	28.52	53.05	draw-RH	-0.430025	-0.214362	-0.280047	-0.215663	1	-0.0656848	1	0.149978	1
	left	DefaultMode	-12.6	-39.64	0.93	draw-RH	-0.450613	-0.107147	-0.418035	-0.343466	1	-0.310888	1	0.0325778	0
	left	DefaultMode	-11.29	-56.2	15.6	draw-RH	-0.446233	-0.198204	-0.384193	-0.24803	1	-0.185989	1	0.0620401	1
	left	DefaultMode	-10.09	39.09	52.29	draw-RH	-0.667291	-0.28495	-0.474399	-0.382342	1	-0.189449	1	0.192893	1
	left	DefaultMode	-10.33	54.63	38.71	draw-RH	-0.887243	-0.362903	-0.756387	-0.52434	1	-0.393484	1	0.130856	0
	left	DefaultMode	-11.06	44.62	7.61	draw-RH	-0.298373	-0.0962076	-0.202381	-0.202165	1	-0.106174	1	0.0959914	1
	left	DefaultMode	-7.55	48.08	23.18	draw-RH	-0.286201	-0.131757	-0.214718	-0.154444	1	-0.0829607	1	0.0714836	0
	left	DefaultMode	-6.84	-54.9	27.05	draw-RH	-0.572272	-0.352817	-0.531096	-0.219455	1	-0.178279	1	0.0411762	0
	left	DefaultMode	-7.04	50.82	-1.29	draw-RH	-0.702138	-0.418326	-0.653161	-0.283812	1	-0.234835	1	0.048977	0
	left	DefaultMode	-2.94	-48.79	12.87	draw-RH	-0.74329	-0.437317	-0.684427	-0.305972	1	-0.24711	1	0.0588626	0
	left	DefaultMode	-2.2	-36.68	43.85	draw-RH	-0.521341	-0.238246	-0.528591	-0.283095	1	-0.290345	1	-0.00724992	0
	left	DefaultMode	-3.06	44.41	-9.46	draw-RH	-0.615717	-0.380503	-0.633051	-0.235214	1	-0.252548	1	-0.0173339	0
	left	DefaultMode	-2.06	37.85	36.34	draw-RH	-0.371996	-0.173099	-0.343112	-0.198896	1	-0.170013	1	0.0288833	0
	left	DefaultMode	-2.5	41.7	16.05	draw-RH	-0.394563	-0.223655	-0.343462	-0.170907	1	-0.119807	1	0.0511003	0
	right	DefaultMode	5.55	66.69	-3.55	draw-RH	-0.574354	-0.238145	-0.614733	-0.336209	0	-0.376588	0	-0.0403792	0
	right	DefaultMode	5.91	-58.82	35.45	draw-RH	-0.506221	-0.320394	-0.475017	-0.185827	1	-0.154623	1	0.0312036	0
	right	DefaultMode	5.94	54.42	16.18	draw-RH	-0.472658	-0.221545	-0.367878	-0.251113	1	-0.146333	1	0.10478	1
	right	DefaultMode	6.11	63.98	21.96	draw-RH	-0.952577	-0.420349	-0.774264	-0.532228	1	-0.353914	1	0.178314	0
	right	DefaultMode	7.94	-48.37	30.57	draw-RH	-0.529324	-0.310264	-0.586078	-0.219059	1	-0.275813	1	-0.0567541	0
	right	DefaultMode	7.51	42.49	-5.35	draw-RH	-0.376151	-0.206804	-0.343704	-0.169347	1	-0.1369	1	0.0324469	0
	right	DefaultMode	8.36	47.59	-15.18	draw-RH	-0.127705	-0.104305	-0.136602	-0.0234006	0	-0.0322971	0	-0.00889654	0
	right	DefaultMode	8.8	54.23	3.45	draw-RH	-0.429959	-0.209435	-0.319902	-0.220525	1	-0.110467	1	0.110057	1
	right	DefaultMode	10.77	-53.83	17.09	draw-RH	-0.385217	-0.174924	-0.334558	-0.210293	1	-0.159634	1	0.050659	1
	right	DefaultMode	12.73	54.87	38.19	draw-RH	-0.742502	-0.180875	-0.384718	-0.561627	1	-0.203842	1	0.357785	1
	right	DefaultMode	13.08	29.99	58.65	draw-RH	-0.433148	-0.194786	-0.226586	-0.238362	1	-0.0317995	0	0.206562	1
	right	DefaultMode	12.25	35.63	20.3	draw-RH	-0.0769838	0.000567838	-0.0100035	-0.0775516	1	-0.0105713	0	0.0669803	1
	right	DefaultMode	15.12	-63.09	25.98	draw-RH	-0.360462	-0.159991	-0.314076	-0.200471	1	-0.154085	1	0.046386	0
	right	DefaultMode	22.11	39.21	38.9	draw-RH	-0.27612	-0.110494	-0.197182	-0.165627	1	-0.0866889	1	0.0789378	1
	right	DefaultMode	23.33	33.07	47.68	draw-RH	-0.414686	-0.163234	-0.256886	-0.251452	1	-0.0936522	1	0.1578	1
	right	DefaultMode	43.43	-72.21	28	draw-RH	0.179073	0.118675	0.0888665	0.0603981	0	-0.0298087	0	-0.0902068	1
	right	DefaultMode	45.64	16.2	-30.02	draw-RH	-0.21879	-0.2138	-0.155501	-0.00499008	0	0.0582991	0	0.0632892	0
	right	DefaultMode	46.68	-50.08	28.76	draw-RH	-0.203989	-0.0828732	-0.15531	-0.121116	1	-0.0724363	1	0.0486794	0
	right	DefaultMode	49.26	35.47	-12.2	draw-RH	-0.358797	-0.244169	-0.310718	-0.114629	0	-0.0665491	0	0.0480795	0
	right	DefaultMode	52.04	-59.37	35.52	draw-RH	-0.491682	-0.271207	-0.340153	-0.220475	1	-0.0689462	0	0.151529	1
	right	DefaultMode	52.16	-2.43	-16.4	draw-RH	-0.316701	-0.200382	-0.279384	-0.116319	1	-0.0790024	1	0.0373165	0
	right	DefaultMode	51.9	6.81	-29.61	draw-RH	-0.26957	-0.222214	-0.209287	-0.0473561	0	0.0129274	0	0.0602835	0
	right	DefaultMode	64.64	-11.8	-19.3	draw-RH	-0.321944	-0.303721	-0.228196	-0.0182238	0	0.0755241	0	0.0937479	1
	right	DefaultMode	64.8	-30.55	-8.7	draw-RH	-0.236055	-0.00125514	-0.148293	-0.234799	1	-0.147038	0	0.0877614	0
	left	DefaultMode	-33.93	-38.06	-15.6	draw-RH	-0.0961554	-0.0360795	-0.0791899	-0.0600759	1	-0.0431104	0	0.0169655	0
	right	ParietoMedial	4.2	-48.06	50.71	draw-RH	-0.232703	-0.0617359	-0.125323	-0.170967	1	-0.0635875	0	0.107379	1
	left	ParietoMedial	-6.58	-71.47	41.74	draw-RH	-0.260284	-0.115444	-0.227168	-0.14484	1	-0.111723	0	0.0331165	0
	left	ParietoMedial	-2.47	-34.8	31.07	draw-RH	-0.419363	-0.121365	-0.369264	-0.297998	1	-0.247898	1	0.0500995	0
	right	ParietoMedial	1.75	-24.25	30.36	draw-RH	-0.143658	0.0482474	-0.0637262	-0.191905	1	-0.111974	1	0.0799316	1
	right	ParietoMedial	11.27	-66.01	42.09	draw-RH	-0.0320259	-0.0314736	-0.00219297	-0.000552351	0	0.0292806	0	0.029833	0
	left	Visual	-12.08	-94.56	-12.8	draw-RH	0.04348	0.140605	0.171997	-0.0971249	0	0.0313918	0	0.128517	0
	right	Visual	7.98	-91.08	-7.1	draw-RH	-0.853234	-0.462073	-0.747692	-0.391161	1	-0.285619	1	0.105542	0
	right	Visual	17.27	-91.09	-13.64	draw-RH	-0.220201	0.0890419	-0.143327	-0.309242	1	-0.232369	0	0.0768732	0
	left	Visual	-46.54	-75.95	-9.95	draw-RH	0.779904	0.659143	0.849489	0.120761	0	0.190346	1	0.0695851	0
	left	Visual	-42.1	-73.62	0.38	draw-RH	1.02029	0.782221	1.06425	0.238065	1	0.282031	1	0.0439659	0
	left	Visual	-40.21	-88.44	-6.19	draw-RH	0.790886	0.598956	0.768643	0.19193	1	0.169687	1	-0.0222432	0
	left	Visual	-33	-79.02	-13.24	draw-RH	0.305968	0.281986	0.314241	0.0239815	0	0.0322543	0	0.00827281	0
	left	Visual	-28.07	-79.45	19.43	draw-RH	0.640919	0.436125	0.717772	0.204793	1	0.281647	1	0.0768535	0
	left	Visual	-26.39	-90.23	3.12	draw-RH	0.847568	0.620031	0.788048	0.227536	1	0.168017	1	-0.0595195	0
	left	Visual	-23.94	-90.98	18.96	draw-RH	0.507709	0.335342	0.549584	0.172367	1	0.214242	1	0.0418754	0
	left	Visual	-17.87	-68.03	4.81	draw-RH	-0.556528	-0.357104	-0.600721	-0.199423	1	-0.243617	1	-0.0441932	0
	left	Visual	-16.21	-76.97	33.82	draw-RH	0.0252857	-0.0118005	-0.0970125	0.0370862	0	-0.0852119	1	-0.122298	1
	left	Visual	-15.85	-52.34	-1.43	draw-RH	-0.831666	-0.418588	-0.845341	-0.413078	1	-0.426753	1	-0.0136752	0
	left	Visual	-15.02	-72.42	-7.68	draw-RH	-0.494282	-0.303109	-0.48479	-0.191173	1	-0.181681	1	0.00949195	0
	left	Visual	-14.22	-90.66	31.4	draw-RH	-0.27214	-0.0583239	-0.309827	-0.213816	1	-0.251503	0	-0.0376876	0
	left	Visual	-8.43	-80.5	7.44	draw-RH	-0.602169	-0.379644	-0.603908	-0.222525	1	-0.224264	1	-0.00173897	0
	left	Visual	-2.88	-81.25	21.1	draw-RH	-1.1084	-0.674468	-1.13172	-0.433928	1	-0.457253	1	-0.0233254	0
	right	Visual	5.59	-71.65	23.52	draw-RH	-1.31856	-0.7662	-1.29788	-0.552363	1	-0.531684	1	0.0206786	0
	right	Visual	6.21	-81.41	6.11	draw-RH	-0.988776	-0.572947	-0.954681	-0.415829	1	-0.381734	1	0.0340943	0
	right	Visual	8.45	-71.84	10.79	draw-RH	-1.05982	-0.614086	-1.01301	-0.445734	1	-0.398919	1	0.0468152	0
	right	Visual	15.27	-87.09	36.89	draw-RH	-1.24421	-0.639378	-0.898293	-0.60483	1	-0.258915	1	0.345915	1
	right	Visual	15.18	-76.68	31	draw-RH	-0.660209	-0.410552	-0.606809	-0.249656	1	-0.196256	1	0.0534	0
	right	Visual	17.53	-46.86	-9.88	draw-RH	-0.247803	-0.0651424	-0.27797	-0.182661	1	-0.212828	1	-0.0301673	0
	right	Visual	19.81	-65.56	1.72	draw-RH	-0.442696	-0.276288	-0.405209	-0.166408	1	-0.128922	1	0.0374868	1
	right	Visual	19.64	-85.62	-2.39	draw-RH	-0.183808	-0.0871943	-0.18943	-0.0966141	1	-0.102235	1	-0.00562135	0
	right	Visual	24.41	-87.21	24.01	draw-RH	-0.446944	-0.207483	-0.278185	-0.239461	1	-0.0707016	0	0.16876	1
	right	Visual	25.66	-79.47	-15.56	draw-RH	-0.0877479	0.0500289	-0.120178	-0.137777	0	-0.170207	1	-0.0324302	0
	right	Visual	26.93	-59.37	-9.36	draw-RH	0.198566	0.202429	0.178124	-0.00386305	0	-0.0243051	0	-0.0204421	0
	right	Visual	28.68	-76.62	25.42	draw-RH	0.528391	0.396167	0.587361	0.132224	1	0.191193	1	0.0589697	0
	right	Visual	36.76	-84.11	12.99	draw-RH	0.767398	0.57246	0.849105	0.194938	1	0.276644	1	0.0817061	0
	right	Visual	36.51	-81.16	1.2	draw-RH	0.860773	0.616284	0.729167	0.244489	1	0.112882	0	-0.131607	1
	right	Visual	39.98	-72.49	14.36	draw-RH	0.412296	0.280655	0.385431	0.131642	1	0.104776	1	-0.0268654	0
	right	Visual	41.6	-65.5	-8.27	draw-RH	0.851669	0.49714	0.683597	0.354529	1	0.186457	1	-0.168072	1
	right	Visual	42.52	-78.17	-11.78	draw-RH	0.718157	0.695002	0.800722	0.0231551	0	0.10572	0	0.0825646	0
	left	FrontoParietal	-52.6	-48.83	42.5	draw-RH	-0.277567	-0.0983658	-0.124314	-0.179201	1	-0.0259483	0	0.153253	1
	left	FrontoParietal	-46.5	10.85	23.04	draw-RH	0.283935	0.209628	0.34873	0.0743062	0	0.139101	1	0.0647951	0
	left	FrontoParietal	-43.93	1.8	45.7	draw-RH	0.276461	0.254574	0.155295	0.021887	0	-0.0992793	0	-0.121166	1
	left	FrontoParietal	-42.23	38.21	21.35	draw-RH	-0.12644	-0.0295249	-0.0614781	-0.0969151	1	-0.0319532	0	0.0649619	0
	left	FrontoParietal	-42.09	-54.98	44.74	draw-RH	-0.268725	-0.075575	-0.0759191	-0.19315	1	-0.000344108	0	0.192806	1
	left	FrontoParietal	-42.1	24.68	29.53	draw-RH	-0.190878	-0.0541983	-0.118889	-0.13668	1	-0.0646902	0	0.0719896	0
	left	FrontoParietal	-41.06	5.81	32.72	draw-RH	0.368658	0.307966	0.442094	0.0606924	0	0.134128	0	0.0734357	1
	left	FrontoParietal	-41.68	45.16	-2.31	draw-RH	-0.278231	-0.227359	-0.200964	-0.0508716	0	0.0263949	0	0.0772665	0
	left	FrontoParietal	-34.16	54.83	4.36	draw-RH	-0.403399	-0.202307	-0.336916	-0.201092	1	-0.13461	0	0.0664828	0
	left	FrontoParietal	-28.4	-57.93	47.78	draw-RH	0.848849	0.587906	0.839988	0.260943	1	0.252082	1	-0.00886162	0
	left	FrontoParietal	-22.53	10.76	63.73	draw-RH	0.0701611	0.0492589	0.127129	0.0209022	0	0.0778701	0	0.0569679	0
	left	FrontoParietal	-2.98	26.41	44.42	draw-RH	-0.217299	-0.0528571	-0.20639	-0.164442	1	-0.153533	1	0.0109088	0
	right	FrontoParietal	24.07	44.61	-15.35	draw-RH	0.199768	0.268849	0.298336	-0.0690814	0	0.0294865	0	0.0985678	0
	right	FrontoParietal	31.83	14.37	55.98	draw-RH	-0.0797553	0.0359621	0.0295325	-0.115717	1	-0.00642968	0	0.109288	1
	right	FrontoParietal	33.38	-53.12	44.02	draw-RH	0.774383	0.520632	0.736454	0.253751	1	0.215821	1	-0.0379292	0
	right	FrontoParietal	33.6	54.22	-12.95	draw-RH	-0.0795551	-0.0173646	-0.029543	-0.0621905	0	-0.0121784	0	0.0500122	0
	right	FrontoParietal	37.45	-64.7	40.38	draw-RH	0.215338	0.151736	0.201409	0.0636018	0	0.0496729	0	-0.0139288	0
	right	FrontoParietal	38.37	43.18	15.06	draw-RH	0.195104	0.18336	0.269936	0.0117437	0	0.0865765	1	0.0748328	0
	right	FrontoParietal	39.87	18.39	39.72	draw-RH	-0.0449116	0.026973	-0.0243826	-0.0718846	1	-0.0513556	0	0.0205291	0
	right	FrontoParietal	43.93	-52.95	46.95	draw-RH	0.16673	0.171981	0.29125	-0.00525095	0	0.11927	0	0.124521	1
	right	FrontoParietal	43.25	49.25	-2.31	draw-RH	-0.132437	-0.128742	-0.0491043	-0.00369514	0	0.0796376	0	0.0833327	1
	right	FrontoParietal	47.01	9.93	32.66	draw-RH	0.950735	0.745458	1.07874	0.205277	1	0.33328	1	0.128003	1
	right	FrontoParietal	47.98	24.56	26.5	draw-RH	-0.00468176	0.0770441	0.0441065	-0.0817259	0	-0.0329376	0	0.0487882	0
	right	FrontoParietal	49.18	-42.41	45.16	draw-RH	0.429521	0.360622	0.614926	0.0688986	0	0.254305	1	0.185406	1
	right	FrontoParietal	58.31	-52.79	-13.61	draw-RH	0.476983	0.388041	0.469553	0.0889419	0	0.0815114	0	-0.00743054	0
	right	FrontoParietal	47.6	22.16	9.74	draw-RH	0.119107	0.107808	0.166468	0.0112991	0	0.0586606	1	0.0473615	0
	right	FrontoParietal	55.27	-44.59	36.7	draw-RH	0.0571714	0.129246	0.169631	-0.0720748	0	0.0403847	0	0.11246	1
	left	Salience	-35.44	20.03	0.07	draw-RH	0.314479	0.232291	0.339819	0.0821879	0	0.107528	1	0.0253396	0
	left	Salience	-27.5	52.04	21.28	draw-RH	-0.441895	-0.230072	-0.319779	-0.211823	1	-0.0897072	0	0.122116	1
	left	Salience	-10.76	25.99	24.54	draw-RH	-0.0821436	0.0220724	-0.0572384	-0.104216	1	-0.0793108	1	0.0249052	0
	left	Salience	-0.94	14.86	43.99	draw-RH	0.369036	0.323096	0.414956	0.0459408	0	0.09186	0	0.0459192	0
	left	Salience	-0.2	30.35	27.22	draw-RH	-0.30626	-0.136841	-0.295074	-0.169419	1	-0.158233	1	0.0111859	0
	right	Salience	5.23	23.22	37.03	draw-RH	0.15273	0.224253	0.207632	-0.0715235	0	-0.0166211	0	0.0549024	0
	right	Salience	10.26	22.06	27.48	draw-RH	0.128527	0.173471	0.189799	-0.0449434	0	0.0163285	0	0.0612718	1
	right	Salience	26.07	49.56	26.58	draw-RH	-0.0617149	0.073164	0.0501565	-0.134879	1	-0.0230075	0	0.111871	1
	right	Salience	33.56	16.45	-7.58	draw-RH	0.122328	0.154052	0.12293	-0.0317233	0	-0.0311215	0	0.000601865	0
	right	VentralAttention	51.28	-28.52	-4.3	draw-RH	-0.185407	-0.123939	-0.170014	-0.0614679	0	-0.0460752	0	0.0153928	0
	left	VentralAttention	-56.47	-50.48	9.92	draw-RH	-0.186947	-0.11172	-0.0695343	-0.0752275	1	0.0421853	0	0.117413	1
	left	VentralAttention	-55.3	-39.89	13.51	draw-RH	-0.0935616	-0.0430354	-0.0945984	-0.0505262	0	-0.051563	1	-0.00103681	0
	right	VentralAttention	51.52	-32.52	7.55	draw-RH	-0.168577	-0.0665364	-0.140686	-0.10204	1	-0.0741499	1	0.0278906	0
	right	VentralAttention	55.75	-46.07	11.42	draw-RH	0.0111641	0.0302866	0.0626331	-0.0191225	0	0.0323464	0	0.0514689	0
	left	VentralAttention	-49.07	25.13	-0.98	draw-RH	-0.362176	-0.245375	-0.238272	-0.116801	0	0.00710378	0	0.123905	1
	left	VentralAttention	-9.88	10.95	66.61	draw-RH	-0.22523	-0.130778	-0.134631	-0.0944522	1	-0.00385324	0	0.0905989	0
	right	VentralAttention	52.68	32.58	0.57	draw-RH	-0.271115	-0.170361	-0.242293	-0.100754	0	-0.0719319	0	0.0288223	0
	right	VentralAttention	53.9	-42.76	21.83	draw-RH	0.0652314	0.131935	0.142229	-0.0667033	0	0.0102948	0	0.0769981	0
	left	DorsalAttention	-26.6	-70.72	36.86	draw-RH	0.632298	0.535173	0.724736	0.0971252	0	0.189563	1	0.0924379	0
	left	DorsalAttention	-37.26	-28.8	-25.58	draw-RH	-0.112546	-0.238206	-0.172998	0.12566	0	0.0652078	0	-0.0604525	0
	right	DorsalAttention	45.68	-46.67	-16.85	draw-RH	0.270804	0.217075	0.20041	0.0537286	1	-0.0166658	0	-0.0703944	0
	right	DorsalAttention	10.51	-38.54	50.02	draw-RH	-0.137243	-0.0247926	-0.151904	-0.112451	1	-0.127111	1	-0.0146604	0
	left	DorsalAttention	-52.44	-63.14	5.29	draw-RH	0.433646	0.30746	0.490693	0.126186	0	0.183233	1	0.057047	0
	left	DorsalAttention	-42.26	-60.12	-8.85	draw-RH	0.473944	0.31792	0.491551	0.156024	1	0.173631	1	0.0176065	0
	left	DorsalAttention	-32.56	-46.42	47.2	draw-RH	0.97407	0.726675	1.02567	0.247395	1	0.298995	1	0.0515997	0
	left	DorsalAttention	-32.23	-1.08	54.06	draw-RH	0.511532	0.375723	0.497459	0.135809	0	0.121736	1	-0.0140727	0
	left	DorsalAttention	-16.5	-58.57	64.46	draw-RH	1.21479	0.817728	1.05646	0.397059	1	0.238731	1	-0.158327	0
	right	DorsalAttention	9.61	-61.5	60.88	draw-RH	0.539754	0.435769	0.706463	0.103985	1	0.270694	1	0.166709	0
	right	DorsalAttention	21.9	-64.74	48.12	draw-RH	1.36815	0.949238	1.27888	0.418915	1	0.329642	1	-0.0892722	0
	right	DorsalAttention	25.34	-58.18	60.34	draw-RH	1.72499	1.21339	1.61068	0.511605	1	0.397292	1	-0.114314	0
	right	DorsalAttention	28.56	-4.62	53.99	draw-RH	1.19498	0.927792	1.29546	0.267189	1	0.367672	1	0.100484	1
	right	DorsalAttention	46.09	-58.93	3.93	draw-RH	0.891739	0.658341	0.952662	0.233398	1	0.294321	1	0.060923	0
	left	MedialTemporalLobe	-31.13	-9.99	-36.32	draw-RH	0.0425762	-0.186807	-0.0604692	0.229383	0	0.126338	0	-0.103045	0
	right	MedialTemporalLobe	32.85	-12.41	-34.41	draw-RH	0.262322	-0.186946	0.287027	0.449268	1	0.473973	1	0.0247046	0
	left	MedialTemporalLobe	-25.57	-11.78	-21.54	draw-RH	-0.487592	-0.292893	-0.482606	-0.194698	1	-0.189712	1	0.00498595	0
	right	MedialTemporalLobe	24.73	-11.25	-22.68	draw-RH	-0.414954	-0.280866	-0.369911	-0.134088	1	-0.0890446	1	0.0450432	0
	left	DefaultMode	-25.24	-38.78	-2.01	draw-RH	-0.197215	-0.0863432	-0.177216	-0.110872	1	-0.090873	1	0.0199988	0
	right	DefaultMode	25.08	-37.18	-2.16	draw-RH	-0.114403	-0.000948919	-0.0654288	-0.113454	1	-0.0644799	1	0.0489738	1
	left	Reward	-30.63	18.71	-18.98	draw-RH	-0.0611794	-0.17226	-0.0597189	0.111081	0	0.112541	0	0.00146049	0
	left	Reward	-21.14	40.87	-20.48	draw-RH	0.387061	0.283095	0.287596	0.103966	0	0.00450095	0	-0.0994649	0
	right	Reward	23.96	31.94	-17.78	draw-RH	0.196336	0.156693	0.182406	0.0396426	0	0.0257126	0	-0.0139299	0
	right	Reward	27.06	16.22	-16.93	draw-RH	-0.140728	-0.0371832	-0.256169	-0.103545	1	-0.218986	1	-0.115441	0
	left	Reward	-20.3	-2.27	-22.21	draw-RH	-0.492982	-0.384212	-0.448565	-0.108769	1	-0.0643527	0	0.0444168	0
	right	Reward	19.51	-1.85	-23.11	draw-RH	-0.425461	-0.296282	-0.362334	-0.129179	1	-0.0660525	0	0.0631269	0
	right	Reward	12.66	17.32	-5.06	draw-RH	0.0378954	0.0319249	0.0235824	0.00597054	0	-0.00834243	0	-0.014313	0
	left	Reward	-12.49	17.05	-4.49	draw-RH	0.0106478	0.0181959	-0.0110749	-0.00754811	0	-0.0292708	0	-0.0217227	0
	right	Salience	11.87	17.51	6.57	draw-RH	-0.0865984	-0.0146407	-0.0885267	-0.0719578	0	-0.0738861	0	-0.0019283	0
	left	Salience	-13.28	17.24	7.14	draw-RH	-0.0486678	0.0437817	-0.0909892	-0.0924495	0	-0.134771	1	-0.0423214	1
	right	FrontoParietal	14.15	-1.19	18.18	draw-RH	0.0692378	0.218285	0.186564	-0.149047	1	-0.0317214	0	0.117326	1
	left	FrontoParietal	-15.19	-1.5	18.84	draw-RH	0.153733	0.209376	0.224102	-0.055643	0	0.0147257	0	0.0703687	1
	right	SomatomotorDorsal	28.56	-7.53	7.66	draw-RH	0.264168	0.26912	0.291715	-0.00495138	0	0.0225952	0	0.0275466	0
	left	SomatomotorDorsal	-28.02	-10.23	9.07	draw-RH	0.398666	0.362317	0.477758	0.0363494	0	0.115441	1	0.0790914	1
	right	SomatomotorLateral	28.28	-6.7	-5.06	draw-RH	-0.00664324	0.0978965	-0.0308984	-0.10454	0	-0.128795	1	-0.0242551	0
	left	SomatomotorLateral	-28.31	-10.45	-3.6	draw-RH	0.207031	0.195517	0.260643	0.0115145	0	0.0651266	0	0.053612	0
	right	VentralAttetion	25.26	1.75	-1.26	draw-RH	0.526536	0.431964	0.505479	0.0945722	0	0.0735154	0	-0.0210568	0
	left	VentralAttention	-28.26	-0.97	-3.09	draw-RH	0.479939	0.374619	0.583071	0.10532	1	0.208452	1	0.103132	1
	right	CinguloOpercular	25.46	5.05	7	draw-RH	0.461664	0.383393	0.495388	0.0782711	1	0.111996	1	0.0337244	0
	left	CinguloOpercular	-24.83	7.67	7.95	draw-RH	0.420813	0.32336	0.446133	0.0974527	1	0.122773	1	0.0253203	0
	right	CinguloOpercular	18.88	-4.68	-3.91	draw-RH	0.22722	0.178466	0.218815	0.0487534	0	0.040349	0	-0.00840432	0
	left	CinguloOpercular	-18.84	-5.08	-3.06	draw-RH	0.357075	0.342462	0.398616	0.0146138	0	0.0561546	0	0.0415408	0
	right	DefaultMode	3.42	-7.79	8.23	draw-RH	-0.0755957	0.0432467	-0.143939	-0.118842	0	-0.187186	0	-0.0683438	0
	left	DefaultMode	-2.88	-9.96	8.5	draw-RH	-0.0936643	0.0751384	-0.111465	-0.168803	0	-0.186603	1	-0.0178005	0
	right	Visual	18.89	-28.79	0.66	draw-RH	0.0165511	0.0551654	0.0710295	-0.0386144	0	0.0158641	0	0.0544784	1
	left	Visual	-18.84	-29.18	1.51	draw-RH	0.0574609	0.117299	0.101311	-0.0598377	1	-0.0159876	0	0.0438502	1
	right	CinguloOpercular	12.9	-13.94	11.55	draw-RH	0.435702	0.420774	0.546103	0.0149281	0	0.125329	1	0.110401	1
	left	CinguloOpercular	-15.39	-14.24	12.19	draw-RH	0.452867	0.378134	0.550758	0.0747327	0	0.172624	1	0.0978914	1
	right	CinguloOpercular	9.56	-7.84	1.76	draw-RH	0.357479	0.217892	0.360171	0.139588	1	0.14228	1	0.00269219	0
	left	CinguloOpercular	-9.35	-10.17	0.2	draw-RH	0.414144	0.259618	0.431325	0.154526	1	0.171707	1	0.0171805	0
	right	SomatomotorLateral	13.67	-19.39	0.23	draw-RH	0.0820803	0.209818	0.0999746	-0.127738	1	-0.109843	1	0.0178943	0
	left	SomatomotorLateral	-13.57	-19.67	0.84	draw-RH	0.484318	0.413263	0.487358	0.0710546	0	0.0740944	1	0.00303973	0
	right	SomatomotorDorsal	15.95	-22.37	8.8	draw-RH	0.207701	0.210438	0.285967	-0.00273711	0	0.0755288	1	0.0782659	1
	left	SomatomotorDorsal	-18.63	-22.73	9.59	draw-RH	0.350704	0.313482	0.435117	0.0372219	0	0.121635	1	0.0844132	1
	right	CinguloOpercular	32	-49	-51	draw-RH	0.560065	0.480765	0.595276	0.0793	0	0.114512	0	0.0352118	0
	left	DorsalAttention	-13	-52	-50	draw-RH	0.473881	0.473508	0.625437	0.000373568	0	0.151929	1	0.151555	1
	right	DorsalAttention	14	-48	-52	draw-RH	0.667014	0.295292	0.768088	0.371722	1	0.472796	1	0.101074	1
	left	DefaultMode	-32	-78	-38	draw-RH	-0.517926	-0.257472	-0.501009	-0.260454	1	-0.243538	1	0.0169165	0
	right	DefaultMode	32	-81	-38	draw-RH	-0.514041	-0.31815	-0.460414	-0.195891	1	-0.142264	1	0.0536268	0
	left	DefaultMode	-24	-76	-28	draw-RH	-0.160521	-0.111362	-0.0315886	-0.0491586	0	0.0797736	0	0.128932	1
	right	DefaultMode	24	-76	-28.01	draw-RH	-0.235108	-0.218348	-0.189483	-0.0167603	0	0.0288654	0	0.0456257	1
	left	DefaultMode	-5.72	-50.8	-40.84	draw-RH	0.011937	-0.0788893	0.00114578	0.0908263	1	0.0800351	0	-0.0107912	0
	right	DefaultMode	8	-50	-40	draw-RH	-0.0864704	-0.16883	-0.13444	0.0823599	1	0.0343906	0	-0.0479693	1
	none	Visual	0	-74	-25	draw-RH	0.454719	0.309399	0.47612	0.14532	1	0.166721	1	0.0214009	0
	left	FrontoParietal	-10	-78	-28	draw-RH	0.0255814	0.00252032	0.0661019	0.023061	0	0.0635815	0	0.0405205	1
	right	FrontoParietal	10	-78	-28	draw-RH	-0.163889	-0.0775976	-0.0369384	-0.0862916	0	0.0406592	0	0.126951	1
	left	FrontoParietal	-34	-72.01	-48	draw-RH	-0.0270646	0.102686	0.0607657	-0.129751	1	-0.0419207	0	0.0878303	1
	right	FrontoParietal	34	-72	-48	draw-RH	-0.0847522	-0.00947243	-0.106928	-0.0752797	0	-0.0974554	1	-0.0221757	0
	left	FrontoParietal	-30.5	-66	-30	draw-RH	0.157298	0.124626	0.235968	0.0326723	0	0.111343	1	0.0786703	1
	right	FrontoParietal	31.68	-62.83	-30.4	draw-RH	-0.000905189	-0.0482441	0.010277	0.0473389	0	0.0585211	0	0.0111822	0
	right	FrontoParietal	40	-44	-38	draw-RH	0.123591	0.11965	0.108174	0.00394065	0	-0.0114762	0	-0.0154168	0
	right	Salience	43.5	-60	-30	draw-RH	0.106571	0.0896899	0.183383	0.0168812	0	0.0936934	0	0.0768121	0
	left	Salience	-43.5	-60	-30	draw-RH	0.108054	0.236256	0.287878	-0.128202	1	0.0516217	0	0.179824	1
	left	CinguloOpercular	-34	-42	-44	draw-RH	0.298911	0.372671	0.435829	-0.07376	0	0.0631578	0	0.136918	1
	left	CinguloOpercular	-33	-51	-50	draw-RH	0.316918	0.301901	0.396964	0.0150175	0	0.0950629	1	0.0800454	1
	left	SomatomotorDorsal	-6	-74	-42	draw-RH	0.562524	0.477665	0.517057	0.0848597	0	0.0393922	0	-0.0454676	0
	right	SomatomotorDorsal	7.5	-72	-39	draw-RH	0.929848	0.740778	1.07663	0.18907	1	0.335855	1	0.146785	1
	left	SomatomotorLateral	-10	-62	-18	draw-RH	0.195217	0.0740863	0.255383	0.12113	1	0.181296	1	0.0601659	1
	right	SomatomotorLateral	10	-62	-18	draw-RH	0.7312	0.490798	0.855673	0.240401	1	0.364874	1	0.124473	1
	left	SomatomotorDorsal	-12	-44	-18	draw-RH	-0.104465	-0.0757381	-0.0590085	-0.028727	0	0.0167296	0	0.0454566	0
	right	SomatomotorDorsal	12	-44	-18	draw-RH	0.48747	0.150469	0.42615	0.337002	1	0.275682	1	-0.0613201	1
